# Chemo-phosphoproteomic profiling with ATR inhibitors berzosertib and gartisertib uncovers new biomarkers and DNA damage response regulators

**DOI:** 10.1101/2023.04.03.535285

**Authors:** Rathan Jadav, Florian Weiland, Sylvie M. Noordermeer, Thomas Carroll, Yuandi Gao, Jianming Wang, Houjiang Zhou, Frederic Lamoliatte, Ivan Muñoz, Rachel Toth, Thomas Macartney, Fiona Brown, C. James Hastie, Constance Alabert, Haico van Attikum, Frank Zenke, Jean-Yves Masson, John Rouse

## Abstract

The ATR kinase protects cells against DNA damage and replication stress and represents a promising anti-cancer drug target. The ATR inhibitors (ATRi) berzosertib and gartisertib are in clinical trials for treatment of advanced solid tumours as monotherapy or in combination with genotoxic agents. However, the pharmacodynamic ATR biomarker phospho-CHK1 has shown limited sensitivity in for quantitative assessment of ATR activity in clinical trials. Therefore, better biomarkers are needed, and with this in mind we carried out quantitative phospho-proteomic screening for ATR biomarkers that are highly sensitive to berzosertib and gartisertib. Screening identified novel ATR-dependent targets in three broad classes: i) targets whose phosphorylation is highly sensitive to ATRi; ii) novel targets with known genome maintenance roles; iii) novel targets whose cellular roles are unclear, including SCAF1. We show that SCAF1 interacts with RNAPII in a phospho-dependent manner and suppresses homologous recombination in cells lacking the *BRCA1* tumour suppressor. Taken together these data reveal potential new ATR biomarkers and new genome maintenance factors.
