## Supplementary material for "Chemo-phosphoproteomic profiling with ATR inhibitors berzosertib and gartisertib uncovers new biomarkers and DNA damage response regulators": Table S1

### Sheet: Stats_table
	gartisertib	berzosertib	overlap
Total PSM (5% FDR)	109126	119433	21194
Peptides (PIF > 0.75)	85,138 (78.0%)	95,151 (79.7%)	17474
Peptides with ≥ 2 observations per group	0.98	0.972	-
Peptides after data clean-up	83220	92185	17133
Peptides after averaging	34841	35499	17133
Non-phospho peptides identified	10,172 (9.3%)	20,258 (17.0%)	-
Phospho-peptides statistically tested	32118	30315	15940
Unique phospho-peptide sequences	22853	21178	-
Unique phosphorylation sites (75% site localisation probability)	14480	14275	10212
Unique phosphorylation sites (1% FLR)	8937	9380	6503
