## Supplementary material for "Chemo-phosphoproteomic profiling with ATR inhibitors berzosertib and gartisertib uncovers new biomarkers and DNA damage response regulators": Table S4

### Sheet: Table_S04_ATR_overlap
Gene Name		Uniprot Acc. No.	Fold Change berzosertib	Fold Change gartisertib	Peptide sequence	Peptide sequence	Phospho Site	Site Probability		Motif	Phosphorylated by ATR
					berzosertib	gartisertib		berzosertib	gartisertib		Protein	Site
UIMC1	BRCA1-A complex subunit RAP80	Q96RL1	-17.96	-21.376	ADQGDGPEGpSGR	ADQGDGPEGpSGR	S597-p	S(1)	S(1)	QGDGPEG[S]GRACSTV	-	-
TOPBP1	DNA topoisomerase 2-binding protein 1	Q92547	-11.654	-	AVVpSQHAR	-	S796-p	S(1)	-	KAFRAVV[S]QHARQVA	-	-
CHEK1	Serine/threonine-protein kinase Chk1	O14757	-9.406	-4.768	HIQpSNLDFSPVNSASSEENVK	HIQpSNLDFSPVNSASSEENVK	S296-p	S(1)	S(0.989)	GFSKHIQ[S]NLDFSPV	TRUE	-
RAD18	E3 ubiquitin-protein ligase RAD18	Q9NS91	-8.732	-6.624	IAGMpSQK	IAGMpSQK	S368-p	S(1)	S(1)	YKKIAGM[S]QKTVTIT	-	-
CLSPN	Claspin	Q9HAW4	-7.765	-14.503	FTpSQAEK	FTpSQAEK	S921-p	S(0.993)	S(0.993)	LCTGKFT[S]QAEKHLP	-	-
TP53BP1	TP53-binding protein 1	Q12888	-7.449	-4.368	ADDPLRLDQELQQPQpTQEK	ADDPLRLDQELQQPQpTQEK	T855-p	T(1)	T(1)	QELQQPQ[T]QEKTSNS	-	-
PMS2	Mismatch repair endonuclease PMS2	P54278	-7.432	-6.066	LVNTQDMpSASQVDVAVK	LVNTQDMpSASQVDVAVK	S601-p	S(0.644)	S(0.655)	LVNTQDM[S]ASQVDVA	-	-
NSUN5	Probable 28S rRNA (cytosine-C(5))-methyltransferase	Q96P11-2	-7.16	-	VEVPSSApSQAK	-	S432-p	S(0.997)	-	VEVPSSA[S]QAKASAP	-	-
SUGP1	SURP and G-patch domain-containing protein 1	Q8IWZ8	-7.115	-5.66	ASSTGpSFTAPDPGLK	ASSTGpSFTAPDPGLK	S326-p	S(0.935)	S(0.773)	AKASSTG[S]FTAPDPG	-	-
UBXN7	UBX domain-containing protein 7	O94888	-6.953	-2.781	ASLQETHFDSpTQTK	ASLQETHFDSpTQTK	T306-p	T(0.926)	T(0.779)	QETHFDS[T]QTKQDSR	-	-
DHX9	ATP-dependent RNA helicase A	Q08211	-6.8	-6.45	LAQFEPpSQR	LAQFEPpSQR	S321-p	S(1)	S(1)	KLAQFEP[S]QRQNQVG	-	-
TOPBP1	DNA topoisomerase 2-binding protein 1	Q92547	-6.496	-17.585	DALAALETPGRPpSQQK	DALAALETPGRPpSQQK	S853-p	S(0.993)	S(0.942)	LETPGRP[S]QQKRKPS	-	-
BRCA1	Breast cancer type 1 susceptibility protein	P38398	-6.491	-5.879	VNNIPpSQSTR	VNNIPpSQSTR	S1239-p	S(1)	S(0.981)	GKVNNIP[S]QSTRHST	TRUE	-
PNISR	Arginine/serine-rich protein PNISR	Q8TF01	-6.313	-5.212	FpSSQDDRLK	FpSSQDDRLK	S705-p	S(0.5)	S(0.547)	EEKDFKF[S]SQDDRLK	-	-
FANCI	Fanconi anemia group I protein	Q9NVI1	-6.118	-25.577	ALDVTDKEGEEREDADVSVpTQR	ALDVTDKEGEEREDADVSVpTQR	T952-p	T(0.908)	T(1)	EDADVSV[T]QRTAFQI	-	-
SUGP1	SURP and G-patch domain-containing protein 1	Q8IWZ8	-6.1	-15.546	ASSpTGSFTAPDPGLK	ASSpTGSFTAPDPGLK	T324-p	T(0.437)	T(0.384)	RKAKASS[T]GSFTAPD	-	-
FANCI	Fanconi anemia group I protein	Q9NVI1	-5.988	-6.787	LKGQVSQETLSEEASpSQATLPNQPVEK	LKGQVSQETLSEEASpSQATLPNQPVEK	S1121-p	S(0.762)	S(0.463)	TLSEEAS[S]QATLPNQ	-	-
MCM6	DNA replication licensing factor MCM6	Q14566	-5.786	-7.542	MDLAAAAEPGAGpSQHLEVRDEVAEK	MDLAAAAEPGAGpSQHLEVRDEVAEK	S13-p	S(1)	S(1)	AAEPGAG[S]QHLEVRD	-	-
FANCI	Fanconi anemia group I protein	Q9NVI1	-5.762	-2.856	GQVSQETLSEEApSSQATLPNQPVEK	LKGQVSQETLSEEApSSQATLPNQPVEK	S1120-p	S(0.454)	S(0.333)	ETLSEEA[S]SQATLPN	-	-
TCEA1	Transcription elongation factor A protein 1	P23193	-5.516	-	EESTSpSGNVSNR	-	S110-p	S(0.715)	-	AREESTS[S]GNVSNRK	-	-
ACIN1	Apoptotic chromatin condensation inducer in the nucleus	Q9UKV3	-5.51	-	EIKpSSQGLK	-	S376-p	S(0.5)	-	EEEREIK[S]SQGLKEK	-	-
ACIN1	Apoptotic chromatin condensation inducer in the nucleus	Q9UKV3	-5.486	-	EIKSpSQGLK	-	S377-p	S(0.894)	-	EEREIKS[S]QGLKEKS	-	-
SET	Protein SET	Q01105	-5.463	-6.795	RpSSQTQNK	RpSSQTQNK	S183-p	S(0.488)	S(0.488)	GKDLTKR[S]SQTQNKA	-	-
TOPBP1	DNA topoisomerase 2-binding protein 1	Q92547	-5.278	-5.62	ELGTGLpSQK	ELGTGLpSQK	S1504-p	S(1)	S(0.99)	KELGTGL[S]QKRKAPT	-	-
CHEK1	Serine/threonine-protein kinase Chk1	O14757	-5.251	-8.145	YSSpSQPEPR	YSSpSQPEPR	S317-p	S(0.796)	S(0.891)	ENVKYSS[S]QPEPRTG	TRUE	TRUE
WDHD1	WD repeat and HMG-box DNA-binding protein 1	O75717	-5.242	-4.788	GIINDDEDDEDLMMApSGRPR	GIINDDEDDEDLMMApSGRPR	S367-p	S(1)	S(1)	DEDLMMA[S]GRPRQRS	-	-
BRCA1	Breast cancer type 1 susceptibility protein	P38398	-5.192	-8.342	EKPELTApSTER	EKPELTApSTER	S1642-p	S(0.5)	S(0.83)	EKPELTA[S]TERVNKR	TRUE	-
TCOF1	Treacle protein	Q13428	-5.091	-5.335	DSESPpSQK	DSESPpSQK	S1473-p	S(0.832)	S(0.739)	TKDSESP[S]QKKKKKK	-	-
ARIH2	E3 ubiquitin-protein ligase ARIH2	O95376	-5.085	-7.167	YKENPDIVNQpSQQAQAR	YKENPDIVNQpSQQAQAR	S353-p	S(1)	S(1)	NPDIVNQ[S]QQAQARE	-	-
CHEK1	Serine/threonine-protein kinase Chk1	O14757	-4.887	-11.79	LIDIVpSSQK	LIDIVpSSQK	S467-p	S(0.5)	S(0.5)	GKLIDIV[S]SQKIWLP	TRUE	-
MCM9	DNA helicase MCM9	Q9NXL9	-4.765	-5.124	LQNQSVHQpSQPR	LQNQSVHQpSQPR	S663-p	S(0.998)	S(0.999)	QNQSVHQ[S]QPRVLEV	-	-
SLX4	Structure-specific endonuclease subunit SLX4	Q8IY92	-4.676	-7.192	DCSpSQTQISSLR	DCSpSQTQISSLR	S1271-p	S(0.842)	S(0.967)	SRSRDCS[S]QTQISSL	-	-
BAZ1A	Bromodomain adjacent to zinc finger domain protein 1A	Q9NRL2	-4.639	-3.284	IHIpSQEDNVANK	IHIpSQEDNVANK	S286-p	S(1)	S(1)	PPKRIHI[S]QEDNVAN	-	-
CHEK1	Serine/threonine-protein kinase Chk1	O14757	-4.535	-	LIDIVSpSQK	-	S468-p	S(0.997)	-	KLIDIVS[S]QKIWLPA	TRUE	-
UBR5	E3 ubiquitin-protein ligase UBR5	O95071	-4.526	-8.081	ISQpSQPVR	ISQpSQPVR	S1551-p	S(0.997)	S(0.993)	QQRRISQ[S]QPVRGRD	-	-
DTL	Denticleless protein homolog	Q9NZJ0	-4.338	-	ESRPGLVTVTSpSQSTPAK	-	S426-p	S(0.451)	-	GLVTVTS[S]QSTPAKA	-	-
SCAF1	Splicing factor, arginine/serine-rich 19	Q9H7N4	-4.337	-3.083	ADSCpSQAAGTK	ADSCpSQAAGTK	S951-p	S(0.987)	S(0.982)	KSKADSC[S]QAAGTKG	-	-
BRCA1	Breast cancer type 1 susceptibility protein	P38398	-4.309	-9.345	DLMLpSGER	VSNNAEDPKDLMLpSGER	S753-p	S(1)	S(1)	DPKDLML[S]GERVLQT	TRUE	-
LRRC42	Leucine-rich repeat-containing protein 42	Q9Y546	-4.275	-	HEAISpSQESK	-	S385-p	S(0.822)	-	LKHEAIS[S]QESKKSK	-	-
PPM1G	Protein phosphatase 1G	O15355	-4.273	-2.341	ETPpSQENGPTAK	ETPpSQENGPTAK	S201-p	S(1)	S(0.882)	DSTRETP[S]QENGPTA	-	-
FANCD2	Fanconi anemia group D2 protein	Q9BXW9	-4.235	-	DGGPVTpSQESGQK	-	S717-p	S(0.887)	-	KDGGPVT[S]QESGQKL	-	-
BRCA1	Breast cancer type 1 susceptibility protein	P38398	-4.235	-	EKPELTASpTER	-	T1643-p	T(0.682)	-	KPELTAS[T]ERVNKRM	TRUE	-
FANCD2	Fanconi anemia group D2 protein	Q9BXW9	-4.212	-4.343	LQApSQVK	LQApSQVK	S319-p	S(1)	S(1)	LPSRLQA[S]QVKLKSK	-	-
CIAPIN1	Anamorsin	Q6FI81	-4.135	-4.001	EQMSpSQPK	EQMSpSQPK	S268-p	S(0.971)	S(0.795)	KSREQMS[S]QPKSACG	-	-
PUS1	tRNA pseudouridine synthase A	Q9Y606	-4.108	-5.917	NVGSpSQFK	NVGSpSQFK	S107-p	S(0.952)	S(0.986)	MQRNVGS[S]QFKTIED	-	-
SLX4	Structure-specific endonuclease subunit SLX4	Q8IY92	-4.017	-4.927	DCpSSQTQISSLR	DCpSSQTQISSLR	S1270-p	S(0.548)	S(0.495)	ASRSRDC[S]SQTQISS	-	-
CMTR1	Cap-specific mRNA (nucleoside-2'-O-)-methyltransferase 1	Q8N1G2	-3.851	-5.252	DIVEASpSQK	DIVEASpSQKGR	S121-p	S(0.869)	S(0.882)	KDIVEAS[S]QKGRRGL	-	-
PIAS2	E3 SUMO-protein ligase PIAS2	O75928	-3.84	-5.109	VSpSQPCTK	VSpSQPCTK	S438-p	S(0.913)	S(0.999)	KEAMKVS[S]QPCTKIE	-	-
HMGA1	High mobility group protein HMG-I/HMG-Y	P17096	-3.718	-2.445	SESSSKpSSQPLASK	SESSSKpSSQPLASK	S8-p	S(0.541)	S(0.435)	MSESSSK[S]SQPLASK	-	-
NSMCE4A	Non-structural maintenance of chromosomes element 4 homolog A	Q9NXX6	-3.708	-	LDQDRLPVIEPVSINEENEGFEHNpTQVR	-	T345-p	T(1)	-	NEGFEHN[T]QVRNQGI	-	-
RECQL5	ATP-dependent DNA helicase Q5	O94762	-3.697	-2.961	pSQQENPESQPQK	pSQQENPESQPQK	S858-p	S(1)	S(1)	WKGKRPR[S]QQENPES	-	-
U2AF1L5	Splicing factor U2AF 35 kDa subunit-like protein	P0DN76	-3.577	-	NPQNpSSQSADGLR	-	S58-p	S(0.594)	-	IYRNPQN[S]SQSADGL	-	-
MDC1	Mediator of DNA damage checkpoint protein 1	Q14676	-3.541	-2.106	pSQASTTVDINTQVEK	pSQASTTVDINTQVEK	S513-p	S(0.981)	S(0.244)	PGIHLER[S]QASTTVD	-	-
CLASP1	CLIP-associating protein 1	Q7Z460	-3.512	-	NSSNTSVGpSPSNTIGR	-	S1091-p	S(0.997)	-	SSNTSVG[S]PSNTIGR	-	-
DTL	Denticleless protein homolog	Q9NZJ0	-3.468	-6.934	ALIPVpSQK	KALIPVpSQK	S535-p	S(1)	S(1)	RKALIPV[S]QKSSQAE	-	-
TOPBP1	DNA topoisomerase 2-binding protein 1	Q92547	-3.464	-4.833	NAVALSApSPQLK	NAVALSApSPQLK	S888-p	S(0.998)	S(0.998)	NAVALSA[S]PQLKEAQ	-	-
RALY	RNA-binding protein Raly	Q9UKM9-2	-3.452	-2.317	AApSAIYR	AApSAIYR	S106-p	S(1)	S(0.999)	KGLKRAA[S]AIYRLFD	-	-
NBN	Nibrin	O60934	-3.446	-3.822	IpSQENEIGKK	IpSQENEIGKK	S615-p	S(1)	S(1)	VPESSKI[S]QENEIGK	-	-
RAD51AP1	RAD51-associated protein 1	Q96B01	-3.359	-3.051	ELPTVTTNVQNpSQDK	ELPTVTTNVQNpSQDK	S120-p	S(1)	S(0.997)	VTTNVQN[S]QDKSIEK	-	-
CLSPN	Claspin	Q9HAW4	-3.351	-	LAALpSDHNPSAPR	-	S1270-p	S(1)	-	LQKLAAL[S]DHNPSAP	-	-
CLSPN	Claspin	Q9HAW4	-3.342	-2.56	FTpSQDASTPASSELNK	FTpSQDASTPASSELNK	S950-p	S(0.869)	S(0.826)	LCSGKFT[S]QDASTPA	-	-
CAST	Calpastatin	P20810-5	-3.336	-	pSQPGQKPAASPR	-	S2-p	S(1)	-	______M[S]QPGQKPA	-	-
OSBPL10	Oxysterol-binding protein-related protein 10	Q9BXB5	-3.332	-	pSSPGSVAASPSGGGGR	-	S56-p	S(0.981)	-	LGGGGSR[S]SPGSVAA	-	-
CLSPN	Claspin	Q9HAW4	-3.302	-2.563	FpTSQDASTPASSELNK	FpTSQDASTPASSELNKQEK	T949-p	T(0.499)	T(0.5)	NLCSGKF[T]SQDASTP	-	-
UTP14A	U3 small nucleolar RNA-associated protein 14 homolog A	Q9BVJ6	-3.263	-4.104	RSELSQDAEPAGpSQETK	RSELSQDAEPAGpSQETK	S445-p	S(1)	S(0.957)	QDAEPAG[S]QETKDSG	-	-
HMGA1	High mobility group protein HMG-I/HMG-Y	P17096	-3.229	-4.26	SESSSKSpSQPLASK	SpSQPLASK	S9-p	S(0.513)	S(0.659)	SESSSKS[S]QPLASKQ	-	-
MRE11	Double-strand break repair protein MRE11	P49959	-3.208	-	IMSQSQVpSK	-	S681-p	S(0.794)	-	IMSQSQV[S]KGVDFES	-	-
MRE11	Double-strand break repair protein MRE11	P49959	-3.195	-1.831	IMSQpSQVSK	IMSQpSQVSK	S678-p	S(0.964)	S(0.906)	SSKIMSQ[S]QVSKGVD	-	-
CLSPN	Claspin	Q9HAW4	-3.167	-	NPFEAIRPGpSAQQVK	-	S1246-p	S(1)	-	FEAIRPG[S]AQQVKTG	-	-
GPATCH8	G patch domain-containing protein 8	Q9UKJ3	-3.112	-7.181	ATGPPpSQNSNIGTGR	ATGPPpSQNSNIGTGR	S1065-p	S(0.97)	S(0.807)	SKATGPP[S]QNSNIGT	-	-
SLX4IP	Protein SLX4IP	Q5VYV7	-3.089	-2.281	DLLApSQNEDLTER	DLLApSQNEDLTER	S130-p	S(1)	S(1)	FSRDLLA[S]QNEDLTE	-	-
TERF2IP	Telomeric repeat-binding factor 2-interacting protein 1	Q9NYB0	-3.072	-2.271	YLLGDAPVSPpSSQK	YLLGDAPVSPpSSQK	S205-p	S(0.664)	S(0.498)	GDAPVSP[S]SQKLKRK	-	-
MDC1	Mediator of DNA damage checkpoint protein 1	Q14676	-3.051	-1.653	VQGEpTQPQR	VQGEpTQPQR	T157-p	T(1)	T(1)	TPRVQGE[T]QPQRLLL	-	-
MRE11	Double-strand break repair protein MRE11	P49959	-3.028	-	IMpSQSQVSK	-	S676-p	S(0.697)	-	TSSSKIM[S]QSQVSKG	-	-
HTATSF1	HIV Tat-specific factor 1	O43719	-3.025	-2.578	RGFEGpSCSQKESEEGNPVR	RGFEGpSCSQKESEEGNPVR	S479-p	S(0.57)	S(0.5)	PKRGFEG[S]CSQKESE	-	-
RACGAP1	Rac GTPase-activating protein 1	Q9H0H5	-3.023	-2.941	pSATNLGR	pSATNLGR	S615-p	S(0.981)	S(0.805)	RFGSKSK[S]ATNLGRQ	-	-
ZC3H14	Zinc finger CCCH domain-containing protein 14	Q6PJT7	-2.943	-3.949	VSTpSSQESK	VSTpSSQESK	S134-p	S(0.486)	S(0.486)	RDSRVST[S]SQESKTT	-	-
ZC3H14	Zinc finger CCCH domain-containing protein 14	Q6PJT7	-2.895	-3.909	VSTSpSQESK	VSTSpSQESK	S135-p	S(0.863)	S(0.995)	DSRVSTS[S]QESKTTN	-	-
EIF3B	Eukaryotic translation initiation factor 3 subunit B	P55884	-2.888	-	DERpSDSRAQAVSEDAGGNEGR	-	S117-p	S(0.499)	-	EQARDER[S]DSRAQAV	-	-
THRAP3	Thyroid hormone receptor-associated protein 3	Q9Y2W1	-2.875	-2.939	SpSFSITR	SpSFSITR	S560-p	S(0.588)	S(0.892)	DFPTGKS[S]FSITREA	-	-
PALB2	Partner and localizer of BRCA2	Q86YC2	-2.874	-2.043	NENLQESEILpSQPK	NENLQESEILpSQPK	S376-p	S(1)	S(0.999)	LQESEIL[S]QPKSLSL	-	-
BAIAP2	Brain-specific angiogenesis inhibitor 1-associated protein 2	Q9UQB8	-2.87	-	NSYATTENKpTLPR	-	T360-p	T(1)	-	YATTENK[T]LPRSSSM	-	-
GTF2F1	General transcription factor IIF subunit 1	P35269	-2.857	-6.787	LDTGPQSLpSGKpSTPQPPSGK	LDTGPQSLpSGK	S433-p	S(0.77)	S(0.796)	DTGPQSL[S]GKSTPQP	-	-
GTF2F1	General transcription factor IIF subunit 1	P35269	-2.857	-14.903	LDTGPQSLpSGKpSTPQPPSGK	LDTGPQSLpSGKpSTPQPPSGK	S436-p	S(0.526)	S(0.507)	PQSLSGK[S]TPQPPSG	-	-
BRIP1	Fanconi anemia group J protein	Q9BX63	-2.857	-2.52	QGNpSQESSNTIK	QGNpSQESSNTIK	S226-p	S(0.981)	S(1)	CSTKQGN[S]QESSNTI	-	-
LMNB2	Lamin-B2	Q03252	-2.853	-1.762	ATSSSSGpSLSATGR	ATSSSSGpSLSATGR	S424-p	S(0.484)	S(0.85)	ATSSSSG[S]LSATGRL	-	-
GEMIN6	Gem-associated protein 6	Q8WXD5	-2.848	-2.122	VQDLIEGHLTApSQ	VQDLIEGHLTApSQ	S166-p	S(0.999)	S(0.997)	IEGHLTA[S]Q______	-	-
UBQLN1	Ubiquilin-1	Q9UMX0	-2.814	-1.807	AESGESGGPPGpSQDSAAGAEGAGAPAAAASAEPK	AESGESGGPPGpSQDSAAGAEGAGAPAAAASAEPK	S13-p	S(0.497)	S(0.945)	ESGGPPG[S]QDSAAGA	-	-
NBN	Nibrin	O60934	-2.813	-2.535	MLpSQDAPTVK	MLpSQDAPTVK	S397-p	S(1)	S(1)	EQKFRML[S]QDAPTVK	-	-
SLX4	Structure-specific endonuclease subunit SLX4	Q8IY92	-2.811	-	ETAQNpTQTGNQQEPSPNLSR	-	T160-p	T(0.973)	-	LRETAQN[T]QTGNQQE	-	-
AASDHPPT	L-aminoadipate-semialdehyde dehydrogenase-phosphopantetheinyl transferase	Q9NRN7	-2.797	-2.807	HQDVPpSQDDSKPTQR	HQDVPpSQDDSKPTQR	S258-p	S(0.993)	S(0.999)	SRHQDVP[S]QDDSKPT	-	-
NBN	Nibrin	O60934	-2.79	-3.093	TTTPGPSLpSQGVSVDEK	TTTPGPSLpSQGVSVDEK	S343-p	S(0.995)	S(0.959)	TTPGPSL[S]QGVSVDE	-	-
LRRC42	Leucine-rich repeat-containing protein 42	Q9Y546	-2.789	-3.242	HEAIpSSQESK	HEAIpSSQESK	S384-p	S(0.496)	S(0.495)	VLKHEAI[S]SQESKKS	-	-
CHTF18	Chromosome transmission fidelity protein 18 homolog	Q8WVB6	-2.769	-2.901	GDAASSPAPAASVGSpSQGGAR	GDAASSPAPAASVGSpSQGGAR	S74-p	S(0.52)	S(0.808)	PAASVGS[S]QGGARKR	-	-
FAM192A	Protein FAM192A	Q9GZU8	-2.725	-	KVGIpSQENK	-	S125-p	S(1)	-	NLKKVGI[S]QENKKEV	-	-
EXO1	Exonuclease 1	Q9UQ84	-2.698	-2.782	LLDpSQSDQTSK	LLDpSQSDQTSK	S714-p	S(0.999)	S(0.877)	CNIKLLD[S]QSDQTSK	TRUE	TRUE
PHF14	PHD finger protein 14	O94880	-2.668	-3.311	NSADDEELTNDSLTLpSQSK	NSADDEELTNDSLTLpSQSK	S294-p	S(0.976)	S(0.699)	TNDSLTL[S]QSKSNED	-	-
NSMCE4A	Non-structural maintenance of chromosomes element 4 homolog A	Q9NXX6	-2.665	-2.151	TFEISEPVITPpSQR	TFEISEPVITPpSQR	S377-p	S(1)	S(1)	SEPVITP[S]QRQQKPS	-	-
EIF3B	Eukaryotic translation initiation factor 3 subunit B	P55884	-2.653	-1.784	DERSDpSRAQAVSEDAGGNEGR	SDpSRAQAVSEDAGGNEGR	S119-p	S(0.771)	S(0.856)	ARDERSD[S]RAQAVSE	-	-
ELOA	Elongin-A	Q14241	-2.634	-2.927	LGApSQER	LGApSQER	S251-p	S(1)	S(1)	FQDRLGA[S]QERHLGE	-	-
SMC1A	Structural maintenance of chromosomes protein 1A	Q14683	-2.621	-2.255	MEEEpSQSQGRDLTLEENQVK	MEEEpSQSQGRDLTLEENQVK	S358-p	S(0.5)	S(0.496)	EERMEEE[S]QSQGRDL	TRUE	-
TCOF1	Treacle protein	Q13428	-2.619	-2.03	GSLGpSQGAK	GSLGpSQGAK	S1410-p	S(1)	S(0.945)	KGKGSLG[S]QGAKDEP	-	-
NCAPD2	Condensin complex subunit 1	Q15021	-2.594	-1.676	ELEIGQAGpSQR	ELEIGQAGpSQR	S1310-p	S(1)	S(1)	LEIGQAG[S]QRAPSAK	-	-
JPT1	Jupiter microtubule associated homolog 1	Q9UK76	-2.572	-6.275	GVDPNpSR	GVDPNpSR	S14-p	S(1)	S(1)	FKGVDPN[S]RNSSRVL	-	-
LMNB2	Lamin-B2	Q03252	-2.567	-1.645	ATSpSSSGSLSATGR	ATSpSSSGSLSATGR	S420-p	S(0.673)	S(0.891)	TVSRATS[S]SSGSLSA	-	-
CHEK1	Serine/threonine-protein kinase Chk1	O14757	-2.549	-4.745	VTSGGVSEpSPSGFSK	VTSGGVSEpSPSGFSK	S286-p	S(0.816)	S(0.818)	TSGGVSE[S]PSGFSKH	TRUE	-
PML	Protein PML	P29590	-2.531	-1.894	GLAERApSQQS	GLAERApSQQS	S879-p	S(1)	S(0.889)	RGLAERA[S]QQS____	-	-
BRCA1	Breast cancer type 1 susceptibility protein	P38398	-2.524	-2.612	LTNAPGpSFTK	LTNAPGpSFTK	S708-p	S(0.992)	S(0.84)	KLTNAPG[S]FTKCSNT	TRUE	-
SRRM2	Serine/arginine repetitive matrix protein 2	Q9UQ35	-2.515	-	QGSITpSPQANEQpSVTPQRR	-	S857-p	S(0.834)	-	PRQGSIT[S]PQANEQS	-	-
SRRM2	Serine/arginine repetitive matrix protein 2	Q9UQ35	-2.515	-	QGSITpSPQANEQpSVTPQRR	-	S864-p	S(0.548)	-	SPQANEQ[S]VTPQRRS	-	-
U2AF1L5	Splicing factor U2AF 35 kDa subunit-like protein	P0DN76	-2.514	-2.171	NPQNSpSQSADGLR	NPQNSpSQSADGLR	S59-p	S(0.467)	S(0.791)	YRNPQNS[S]QSADGLR	-	-
HDAC2	Histone deacetylase 2	Q92769	-2.51	-2.813	AYpSQGGGK	AYpSQGGGK	S4-p	S(0.998)	S(0.993)	____MAY[S]QGGGKKK	-	-
TERF2IP	Telomeric repeat-binding factor 2-interacting protein 1	Q9NYB0	-2.472	-4.697	YLLGDAPVSPSpSQK	YLLGDAPVSPSpSQK	S206-p	S(0.841)	S(0.853)	DAPVSPS[S]QKLKRKA	-	-
CCDC82	Coiled-coil domain-containing protein 82	Q8N4S0	-2.47	-	LTpTSQLK	-	T319-p	T(0.499)	-	QQGEKLT[T]SQLKLVK	-	-
CCDC82	Coiled-coil domain-containing protein 82	Q8N4S0	-2.456	-2.938	LTTpSQLK	LTTpSQLK	S320-p	S(0.945)	S(0.603)	QGEKLTT[S]QLKLVKQ	-	-
EYA3	Eyes absent homolog 3	Q99504	-2.451	-2.63	KADATSpSQDSELER	ADATSpSQDSELER	S297-p	S(0.474)	S(0.856)	RKADATS[S]QDSELER	-	-
THRAP3	Thyroid hormone receptor-associated protein 3	Q9Y2W1	-2.441	-2.419	pSSFSITR	pSSFSITR	S559-p	S(0.464)	S(0.466)	GDFPTGK[S]SFSITRE	-	-
NASP	Nuclear autoantigenic sperm protein	P49321	-2.417	-2.738	LVPpSQEETK	AKLVPpSQEETKLSVEESEAAGDGVDTK	S421-p	S(1)	S(0.999)	VRAKLVP[S]QEETKLS	-	-
MCM9	DNA helicase MCM9	Q9NXL9	-2.385	-3.34	LTSTPGNQIpSSQPQGETK	LTSTPGNQIpSSQPQGETK	S983-p	S(0.5)	S(0.5)	STPGNQI[S]SQPQGET	-	-
PSMD4	26S proteasome non-ATPase regulatory subunit 4	P55036	-2.378	-2.343	MTIpSQQEFGR	MTIpSQQEFGR	S266-p	S(0.988)	S(0.816)	ALLKMTI[S]QQEFGRT	-	-
RAB21	Ras-related protein Rab-21	Q9UL25	-2.374	-3.292	AKGNGSpSQPGTAR	AKGNGSpSQPGTAR	S196-p	S(0.844)	S(0.87)	RAKGNGS[S]QPGTARR	-	-
MAGED2	Melanoma-associated antigen D2	Q9UNF1	-2.367	-1.722	LQSpSQEPEAPPPR	LQSpSQEPEAPPPR	S265-p	S(0.941)	S(0.868)	RAAKLQS[S]QEPEAPP	-	-
HTATSF1	HIV Tat-specific factor 1	O43719	-2.348	-2.987	GFEGSCpSQKESEEGNPVR	GFEGSCpSQKESEEGNPVR	S481-p	S(0.89)	S(0.906)	RGFEGSC[S]QKESEEG	-	-
RBM34	RNA-binding protein 34	P42696	-2.347	-2.219	RNEEEESTSQIERPLpSQEPAK	RNEEEESTSQIERPLpSQEPAK	S99-p	S(1)	S(0.969)	SQIERPL[S]QEPAKKV	-	-
SLF2	SMC5-SMC6 complex localization factor protein 2	Q8IX21	-2.303	-2.407	MQKPHLPLpSQEK	MQKPHLPLpSQEK	S444-p	S(1)	S(1)	QKPHLPL[S]QEKSAIK	-	-
SRRM2	Serine/arginine repetitive matrix protein 2	Q9UQ35	-2.284	-	YSHpSGpSSSPDTK	-	S970-p	S(0.748)	-	LLPRYSH[S]GSSSPDT	-	-
SRRM2	Serine/arginine repetitive matrix protein 2	Q9UQ35	-2.284	-	YSHpSGpSSSPDTK	-	S972-p	S(0.559)	-	PRYSHSG[S]SSPDTKV	-	-
SRRM2	Serine/arginine repetitive matrix protein 2	Q9UQ35	-2.283	-	YSHpSGSSpSPDTK	-	S974-p	S(0.478)	-	YSHSGSS[S]PDTKVKP	-	-
PLEC	Plectin	Q15149	-2.282	-	AALAHSEEVTApSQVAATK	-	S2755-p	S(0.995)	-	HSEEVTA[S]QVAATKT	-	-
SMC1A	Structural maintenance of chromosomes protein 1A	Q14683	-2.279	-2.033	MEEESQpSQGRDLTLEENQVK	MEEESQpSQGRDLTLEENQVK	S360-p	S(0.847)	S(0.847)	RMEEESQ[S]QGRDLTL	TRUE	-
DCLRE1A	DNA cross-link repair 1A protein	Q6PJP8	-2.27	-	KLSpSENLNAK	-	S491-p	S(0.644)	-	NTIRKLS[S]ENLNAKN	-	-
MAP4K4	Mitogen-activated protein kinase kinase kinase kinase 4	O95819-6	-2.262	-	LTANEpTQSASSTLQK	-	T874-p	T(0.488)	-	DKLTANE[T]QSASSTL	-	-
UBQLN1	Ubiquilin-1	Q9UMX0	-2.246	-2.438	AEpSGESGGPPGSQDSAAGAEGAGAPAAAASAEPK	AEpSGESGGPPGSQDSAAGAEGAGAPAAAASAEPK	S4-p	S(0.401)	S(0.25)	____MAE[S]GESGGPP	-	-
TCOF1	Treacle protein	Q13428	-2.245	-1.946	AGAVApSQTK	AGAVApSQTK	S328-p	S(0.998)	S(1)	GKAGAVA[S]QTKAGKP	-	-
PNISR	Arginine/serine-rich protein PNISR	Q8TF01	-2.232	-6.143	FSpSQDDR	FSpSQDDRLK	S706-p	S(0.987)	S(0.931)	EKDFKFS[S]QDDRLKR	-	-
RNF20	E3 ubiquitin-protein ligase BRE1A	Q5VTR2	-2.23	-1.936	ApSQEDANEIK	ApSQEDANEIK	S553-p	S(1)	S(1)	QSSASKA[S]QEDANEI	-	-
MAGED2	Melanoma-associated antigen D2	Q9UNF1	-2.216	-2.296	AQETEAAPpSQAPADEPEPESAAAQSQENQDTRPK	AQETEAAPpSQAPADEPEPESAAAQSQENQDTRPK	S146-p	S(0.964)	S(0.997)	QETEAAP[S]QAPADEP	-	-
PPP1R18	Phostensin	Q6NYC8	-2.207	-5.194	LAEpSREQpSPR	LAEpSREQSPR	S209-p	S(1)	S(0.995)	RSLRLAE[S]REQSPRR	-	-
PPP1R18	Phostensin	Q6NYC8	-2.207	-5.632	LAEpSREQpSPR	LAEpSREQpSPR	S213-p	S(1)	S(1)	LAESREQ[S]PRRKEVE	-	-
CLIP1	CAP-Gly domain-containing linker protein 1	P30622	-2.206	-	ApTSHVGEIEQELALAR	-	T382-p	T(0.557)	-	RAEVAKA[T]SHVGEIE	-	-
UBE3A	Ubiquitin-protein ligase E3A	Q05086	-2.204	-2.12	IGDSpSQGDNNLQK	IGDSpSQGDNNLQK	S218-p	S(0.896)	S(0.883)	SSRIGDS[S]QGDNNLQ	-	-
KATNB1	Katanin p80 WD40 repeat-containing subunit B1	Q9BVA0	-2.178	-	RpSPSSEDDRDER	-	S360-p	S(0.333)	-	NSESERR[S]PSSEDDR	-	-
XRCC2	DNA repair protein XRCC2	O43543	-2.175	-2.026	AEpSGTELLAR	AEpSGTELLAR	S10-p	S(0.817)	S(0.56)	SAFHRAE[S]GTELLAR	-	-
ZNF281	Zinc finger protein 281	Q9Y2X9	-2.173	-2.023	NLETSSAFQSpSSQK	NLETSSAFQSpSSQK	S784-p	S(0.509)	S(0.491)	TSSAFQS[S]SQKLTSQ	-	-
FAM192A	Protein FAM192A	Q9GZU8	-2.159	-2.63	FVpSEAELDER	FVpSEAELDER	S17-p	S(1)	S(1)	IIKKRFV[S]EAELDER	-	-
PALB2	Partner and localizer of BRCA2	Q86YC2	-2.145	-1.563	VSpSPAGPTEDNDLSR	VSpSPAGPTEDNDLSR	S489-p	S(0.988)	S(0.894)	LSLTKVS[S]PAGPTED	-	-
LRRFIP2	Leucine-rich repeat flightless-interacting protein 2	Q9Y608	-2.124	-5.418	NSASATTPLpSGNSSR	NSASATTPLpSGNSSR	S320-p	S(0.899)	S(0.935)	ASATTPL[S]GNSSRRG	-	-
SRRM2	Serine/arginine repetitive matrix protein 2	Q9UQ35	-2.103	-	EIpSSpSPTSK	-	S454-p	S(0.982)	-	PGSHREI[S]SSPTSKN	-	-
SRRM2	Serine/arginine repetitive matrix protein 2	Q9UQ35	-2.103	-	EIpSSpSPTSK	-	S456-p	S(0.562)	-	SHREISS[S]PTSKNRS	-	-
HSF1	Heat shock factor protein 1	Q00613	-2.097	-1.486	KVTpSVSTLK	KVTpSVSTLK	S121-p	S(0.949)	S(0.953)	NIKRKVT[S]VSTLKSE	-	-
SLC39A10	Zinc transporter ZIP10	Q9ULF5	-2.086	-1.768	QNTEESpTIGR	QNTEESpTIGR	T540-p	T(0.998)	T(0.997)	KQNTEES[T]IGRKLSD	-	-
SLF2	SMC5-SMC6 complex localization factor protein 2	Q8IX21	-2.053	-	VPpSAGSSLVPLNAK	-	S481-p	S(0.999)	-	PLLSRVP[S]AGSSLVP	-	-
NCOR2	Nuclear receptor corepressor 2	Q9Y618	-2.042	-1.502	VPpSDSAITYR	VPpSDSAITYR	S1227-p	S(0.995)	S(0.74)	IPSTRVP[S]DSAITYR	-	-
NASP	Nuclear autoantigenic sperm protein	P49321	-2.027	-	KPTDGASpSSNCVTDISHLVR	-	S705-p	S(0.447)	-	KPTDGAS[S]SNCVTDI	-	-
CHD8	Chromodomain-helicase-DNA-binding protein 8	Q9HCK8	-2.027	-2.971	MNYMQNHQAGAPAPSLpSR	MNYMQNHQAGAPAPSLpSR	S1978-p	S(0.714)	S(0.844)	GAPAPSL[S]RCSTPLL	-	-
ABLIM1	Actin-binding LIM protein 1	O14639	-2.01	-	TLpSPTPSAEGYQDVR	-	S431-p	S(0.886)	-	GESPRTL[S]PTPSAEG	-	-
CLASP1	CLIP-associating protein 1	Q7Z460-4	-2.004	-7.118	VVSQpSQPGpSR	AKVVSQpSQPGpSR	S687-p	S(0.968)	S(0.91)	RAKVVSQ[S]QPGSRSS	-	-
CLASP1	CLIP-associating protein 1	Q7Z460-4	-2.004	-7.118	VVSQpSQPGpSR	AKVVSQpSQPGpSR	S691-p	S(1)	S(1)	VSQSQPG[S]RSSSPGK	-	-
PLEC	Plectin	Q15149	-1.991	-	RYASGSSApSLGGPESAVA	-	S4675-p	S(0.717)	-	YASGSSA[S]LGGPESA	-	-
NSD2	Histone-lysine N-methyltransferase NSD2	O96028	-1.988	-2.221	ASTAASSALGFpSK	ASTAASSALGFpSK	S614-p	S(0.999)	S(0.976)	ASSALGF[S]KSSSPSA	-	-
CRYBG3	Very large A-kinase anchor protein	Q68DQ2	-1.986	-3.459	GYEpSPTLSK	GYEpSPTLSK	S1934-p	S(0.995)	S(0.936)	TYFRGYE[S]PTLSKDY	-	-
UIMC1	BRCA1-A complex subunit RAP80	Q96RL1	-1.985	-	AVQGpSGDTSR	-	S250-p	S(0.938)	-	FLKAVQG[S]GDTSRHC	-	-
PPP1R12A	Protein phosphatase 1 regulatory subunit 12A	O14974	-1.973	-	KpSPLIESTANMDNNQSQK	-	S299-p	S(0.648)	-	SEKRDKK[S]PLIESTA	-	-
LUZP1	Leucine zipper protein 1	Q86V48	-1.965	-9.217	AIGALApSSRR	AIGALApSSR	S569-p	S(0.5)	S(0.732)	KAIGALA[S]SRRSSSE	-	-
PMS2	Mismatch repair endonuclease PMS2	P54278	-1.963	-4.411	LVNTQDMSApSQVDVAVK	LVNTQDMSApSQVDVAVK	S603-p	S(0.844)	S(0.854)	NTQDMSA[S]QVDVAVK	-	-
ABLIM1	Actin-binding LIM protein 1	O14639	-1.944	-	TLSPpTPSAEGYQDVR	-	T433-p	T(0.585)	-	SPRTLSP[T]PSAEGYQ	-	-
CTNND1	Catenin delta-1	O60716	-1.941	-	KNGNGGPGPYVGQAGpTATLPR	-	T199-p	T(0.578)	-	PYVGQAG[T]ATLPRNF	-	-
MPRIP	Myosin phosphatase Rho-interacting protein	Q6WCQ1	-1.931	-1.646	VESGYFpSLEK	VESGYFpSLEK	S269-p	S(1)	S(1)	RVESGYF[S]LEKTKQD	-	-
BCLAF1	Bcl-2-associated transcription factor 1	Q9NYF8	-1.914	-2.1	RFpTDEESR	RFpTDEESR	T341-p	T(1)	T(1)	GKFLKRF[T]DEESRVF	-	-
TOPBP1	DNA topoisomerase 2-binding protein 1	Q92547	-1.891	-	pSRNDKEPFFVK	-	S2-p	S(1)	-	______M[S]RNDKEPF	-	-
MTCL1	Microtubule cross-linking factor 1	Q9Y4B5	-1.89	-3.697	SAEPRPELGPGQETGpTNSR	SAEPRPELGPGQETGpTNSR	T1806-p	T(0.479)	T(0.436)	GPGQETG[T]NSRGRSP	-	-
BAIAP2	Brain-specific angiogenesis inhibitor 1-associated protein 2	Q9UQB8	-1.887	-1.481	LSDSYSNpTLPVR	LSDSYSNpTLPVR	T340-p	T(1)	T(1)	LSDSYSN[T]LPVRKSV	-	-
CLASP1	CLIP-associating protein 1	Q7Z460	-1.874	-1.828	RQpSSGSATNVASTPDNR	QpSSGSATNVASTPDNR	S646-p	S(0.757)	S(0.594)	RIRTRRQ[S]SGSATNV	-	-
UBE4B	Ubiquitin conjugation factor E4 B	O95155	-1.867	-	LAGGQTpSQPTTPLTSPQR	-	S23-p	S(0.943)	-	RLAGGQT[S]QPTTPLT	-	-
GPATCH8	G patch domain-containing protein 8	Q9UKJ3	-1.858	-	QEPGGSHGSEpTEDTGR	-	T655-p	T(0.564)	-	GGSHGSE[T]EDTGRSL	-	-
OSBPL10	Oxysterol-binding protein-related protein 10	Q9BXB5	-1.852	-	AVQGTDGGGGSNpSSSR	-	S16-p	S(0.69)	-	DGGGGSN[S]SSRSSSR	-	-
DPYSL2	Dihydropyrimidinase-related protein 2	Q16555	-1.849	-6.58	GLYDGPVCEVSVpTPK	GLYDGPVCEVSVpTPK	T509-p	T(0.999)	T(0.999)	PVCEVSV[T]PKTVTPA	-	-
PRKAA1	5'-AMP-activated protein kinase catalytic subunit alpha-1	Q13131	-1.841	-7.325	SIDDEITEAKpSGTATPQR	SIDDEITEAKpSGTApTPQR	S486-p	S(0.77)	S(0.778)	DEITEAK[S]GTATPQR	-	-
CHD8	Chromodomain-helicase-DNA-binding protein 8	Q9HCK8	-1.836	-3.481	MNYMQNHQAGAPAPpSLSR	MNYMQNHQAGAPAPpSLSR	S1976-p	S(0.563)	S(0.5)	QAGAPAP[S]LSRCSTP	-	-
EIF3A	Eukaryotic translation initiation factor 3 subunit A	Q14152	-1.832	-	RVPPPALpSRDR	-	S1336-p	S(1)	-	RVPPPAL[S]RDRERDR	-	-
UBE4B	Ubiquitin conjugation factor E4 B	O95155	-1.829	-	LAGGQTSQPpTTPLTSPQR	-	T26-p	T(0.713)	-	GGQTSQP[T]TPLTSPQ	-	-
UBR4	E3 ubiquitin-protein ligase UBR4	Q5T4S7	-1.82	-	HApSTpSSPADK	-	S1760-p	S(0.842)	-	ESLVRHA[S]TSSPADK	-	-
UBR4	E3 ubiquitin-protein ligase UBR4	Q5T4S7	-1.82	-	HApSTpSSPADK	-	S1762-p	S(0.543)	-	LVRHAST[S]SPADKAK	-	-
HEATR6	HEAT repeat-containing protein 6	Q6AI08	-1.819	-2.981	KAPAGPSLEETSVpSSPK	KAPAGPSLEETSVpSSPK	S642-p	S(0.592)	S(0.538)	SLEETSV[S]SPKGSSE	-	-
MTCL1	Microtubule cross-linking factor 1	Q9Y4B5	-1.809	-	SAEPRPELGPGQETGTNpSR	-	S1808-p	S(0.987)	-	GQETGTN[S]RGRSPSP	-	-
UBE3A	Ubiquitin-protein ligase E3A	Q05086	-1.807	-2.966	IGDpSSQGDNNLQK	IGDpSSQGDNNLQK	S217-p	S(0.794)	S(0.5)	SSSRIGD[S]SQGDNNL	-	-
MATR3	Matrin-3	P43243	-1.806	-	MKpSQAFIEMETR	-	S533-p	S(0.542)	-	YILMRMK[S]QAFIEME	-	-
BRCA1	Breast cancer type 1 susceptibility protein	P38398	-1.801	-2.68	NYPpSQEELIK	NYPpSQEELIK	S1524-p	S(1)	S(1)	LQNRNYP[S]QEELIKV	TRUE	-
RPTOR	Regulatory-associated protein of mTOR	Q8N122	-1.797	-3.444	VLDTSSLTQpSAPApSPTNK	VLDTSSLTQpSAPApSPTNK	S859-p	S(0.996)	S(0.968)	DTSSLTQ[S]APASPTN	-	-
RPTOR	Regulatory-associated protein of mTOR	Q8N122	-1.797	-3.444	VLDTSSLTQpSAPApSPTNK	VLDTSSLTQpSAPApSPTNK	S863-p	S(0.998)	S(0.988)	LTQSAPA[S]PTNKGVH	-	-
WDR13	WD repeat-containing protein 13	Q9H1Z4	-1.797	-2.349	YGPLpSEPGSAR	YGPLpSEPGSAR	S70-p	S(0.999)	S(0.961)	GQRYGPL[S]EPGSARA	-	-
RNF168	E3 ubiquitin-protein ligase RNF168	Q8IYW5	-1.791	-	KLSIDINNFCEGSISApSPLNSR	-	S197-p	S(0.508)	-	CEGSISA[S]PLNSRKS	-	-
CLIP1	CAP-Gly domain-containing linker protein 1	P30622	-1.774	-4.951	KVQAEDEANGLQTpTPASR	KVQAEDEANGLQTpTPASR	T140-p	T(0.705)	T(0.445)	EANGLQT[T]PASRATS	-	-
PLEKHA7	Pleckstrin homology domain-containing family A member 7	Q6IQ23	-1.77	-	YQpTLPGR	-	T1013-p	T(1)	-	GPESRYQ[T]LPGRGLS	-	-
DPYSL2	Dihydropyrimidinase-related protein 2	Q16555	-1.766	-3.45	pTVTPASSAK	pTVTPASSAK	T512-p	T(0.612)	T(0.988)	EVSVTPK[T]VTPASSA	-	-
MAP3K20	Mitogen-activated protein kinase kinase kinase 20	Q9NYL2	-1.766	-6.743	YQQITPVNQpSR	YQQITPVNQpSR	S633-p	S(1)	S(1)	QITPVNQ[S]RSSSPTQ	-	-
NAV3	Neuron navigator 3	Q8IVL0	-1.762	-	AHSENEGTALPpSADSCTSPTK	-	S648-p	S(0.245)	-	NEGTALP[S]ADSCTSP	-	-
LUZP1	Leucine zipper protein 1	Q86V48	-1.761	-13.13	AIGALASpSR	AIGALASpSR	S570-p	S(0.994)	S(0.997)	AIGALAS[S]RRSSSEG	-	-
SRRM2	Serine/arginine repetitive matrix protein 2	Q9UQ35	-1.758	-	pSVpSPCSNVESR	-	S952-p	S(0.999)	-	TTPRRSR[S]VSPCSNV	-	-
SRRM2	Serine/arginine repetitive matrix protein 2	Q9UQ35	-1.758	-	pSVpSPCSNVESR	-	S954-p	S(0.993)	-	PRRSRSV[S]PCSNVES	-	-
TJP2	Tight junction protein ZO-2	Q9UDY2	-1.757	-1.403	ERPSpSREDTPSR	ERPSpSREDTPSR	S441-p	S(0.879)	S(0.664)	KLKERPS[S]REDTPSR	-	-
DCLRE1A	DNA cross-link repair 1A protein	Q6PJP8	-1.755	-	KSPpSLTEASEK	-	S240-p	S(0.508)	-	QYFKKSP[S]LTEASEK	-	-
RICTOR	Rapamycin-insensitive companion of mTOR	Q6R327	-1.748	-1.641	AFAHDAGGLPpSGTGGLVK	AFAHDAGGLPpSGTGGLVK	S1470-p	S(0.957)	S(0.796)	HDAGGLP[S]GTGGLVK	-	-
CAST	Calpastatin	P20810-5	-1.745	-1.616	AASLGpSSQSSR	AASLGpSSQSSR	S54-p	S(0.492)	S(0.878)	KKAASLG[S]SQSSRTY	-	-
ACIN1	Apoptotic chromatin condensation inducer in the nucleus	Q9UKV3	-1.731	-2.09	AAKLpSEGSQPAEEEEDQETPSR	AAKLpSEGpSQPAEEEEDQETPSR	S240-p	S(0.992)	S(0.997)	QARAAKL[S]EGSQPAE	-	-
CAST	Calpastatin	P20810-5	-1.73	-	AASLGSpSQSSR	-	S55-p	S(0.957)	-	KAASLGS[S]QSSRTYA	-	-
EIF4B	Eukaryotic translation initiation factor 4B	P23588	-1.728	-	SQSpSDTEQQSPTSGGGK	-	S498-p	S(0.777)	-	PPARSQS[S]DTEQQSP	-	-
CHD8	Chromodomain-helicase-DNA-binding protein 8	Q9HCK8	-1.724	-	TApSPLPLRPDAPVEK	-	S1995-p	S(0.981)	-	QYTSRTA[S]PLPLRPD	-	-
MBD3	Methyl-CpG-binding domain protein 3	O95983	-1.721	-1.829	VRYDpSSNQVK	VRYDpSSNQVK	S85-p	S(0.895)	S(0.969)	RQRVRYD[S]SNQVKGK	-	-
AHNAK	Neuroblast differentiation-associated protein AHNAK	Q09666	-1.716	-4.126	LPSGpSGAApSPTGSAVDIR	LPSGpSGAApSPTGSAVDIR	S212-p	S(0.528)	S(0.959)	VIRLPSG[S]GAASPTG	-	-
AHNAK	Neuroblast differentiation-associated protein AHNAK	Q09666	-1.716	-4.126	LPSGpSGAApSPTGSAVDIR	LPSGpSGAApSPTGSAVDIR	S216-p	S(0.939)	S(0.624)	PSGSGAA[S]PTGSAVD	-	-
MDC1	Mediator of DNA damage checkpoint protein 1	Q14676	-1.714	-2.905	LEPSTSTDQPVTPEPTpSQATR	LEPSTSTDQPVTPEPTpSQATR	S1430-p	S(0.723)	S(0.761)	PVTPEPT[S]QATRGRT	-	-
MAGED2	Melanoma-associated antigen D2	Q9UNF1	-1.714	-1.745	LQpSSQEPEAPPPR	LQpSSQEPEAPPPR	S264-p	S(0.5)	S(0.5)	RRAAKLQ[S]SQEPEAP	-	-
BRCA1	Breast cancer type 1 susceptibility protein	P38398	-1.703	-2.77	AVLTpSQK	AVLTpSQK	S1457-p	S(0.934)	S(0.918)	SEKAVLT[S]QKSSEYP	TRUE	TRUE
MAP4K4	Mitogen-activated protein kinase kinase kinase kinase 4	O95819-6	-1.702	-6.55	LTANETQpSASSTLQK	LTANETQpSASSTLQK	S876-p	S(0.825)	S(0.893)	LTANETQ[S]ASSTLQK	-	-
TBC1D4	TBC1 domain family member 4	O60343	-1.7	-6.556	ILEDSGFDEQQEFRpSR	ILEDSGFDEQQEFRpSR	S314-p	S(1)	S(1)	DEQQEFR[S]RCSSVTG	-	-
DPYSL2	Dihydropyrimidinase-related protein 2	Q16555	-1.7	-3.439	TVpTPASSAK	TVpTPASSAK	T514-p	T(0.88)	T(0.687)	SVTPKTV[T]PASSAKT	-	-
HNRNPF	Heterogeneous nuclear ribonucleoprotein F	P52597	-1.697	-	YIEVFKpSSQEEVR	-	S186-p	S(0.634)	-	RYIEVFK[S]SQEEVRS	-	-
MBD3	Methyl-CpG-binding domain protein 3	O95983	-1.696	-	YDSpSNQVK	-	S86-p	S(0.557)	-	QRVRYDS[S]NQVKGKP	-	-
PPP1R13L	RelA-associated inhibitor	Q8WUF5	-1.694	-1.434	ESSLDGLGGTGKDNLTSApTLPR	DNLTSApTLPR	T308-p	T(0.999)	T(0.977)	KDNLTSA[T]LPRNYKV	-	-
CALD1	Caldesmon	Q05682	-1.69	-	HTENpTFSRPGGR	-	T509-p	T(0.986)	-	KLKHTEN[T]FSRPGGR	-	-
SRRM2	Serine/arginine repetitive matrix protein 2	Q9UQ35	-1.672	-	SGMpSPEQSR	-	S1132-p	S(0.905)	-	PMLKSGM[S]PEQSRFQ	-	-
KBTBD11	Kelch repeat and BTB domain-containing protein 11	O94819	-1.663	-1.937	AGpSRPQSPpSGDADAR	AGpSRPQSPpSGDADAR	S310-p	S(0.997)	S(0.992)	PAGERAG[S]RPQSPSG	-	-
KBTBD11	Kelch repeat and BTB domain-containing protein 11	O94819	-1.663	-1.937	AGpSRPQSPpSGDADAR	AGpSRPQSPpSGDADAR	S316-p	S(0.779)	S(0.562)	GSRPQSP[S]GDADARG	-	-
CLIP1	CAP-Gly domain-containing linker protein 1	P30622	-1.663	-5.509	KVQAEDEANGLQTTPApSR	KVQAEDEANGLQTTPApSR	S143-p	S(0.826)	S(0.872)	GLQTTPA[S]RATSPLC	-	-
EIF4B	Eukaryotic translation initiation factor 4B	P23588	-1.662	-	SQSSDTEQQpSPTSGGGK	-	S504-p	S(0.999)	-	SSDTEQQ[S]PTSGGGK	-	-
EIF3K	Eukaryotic translation initiation factor 3 subunit K	Q9UBQ5	-1.651	-1.687	IDFDSVSSIMASpSQ	IDFDSVSSIMASpSQ	S217-p	S(0.998)	S(0.997)	VSSIMAS[S]Q______	-	-
HPS5	Hermansky-Pudlak syndrome 5 protein	Q9UPZ3	-1.647	-	FEPLDpSACSSR	-	S429-p	S(0.968)	-	LKFEPLD[S]ACSSRRS	-	-
MATR3	Matrin-3	P43243	-1.645	-	MKSQAFIEMEpTR	-	T541-p	T(0.679)	-	QAFIEME[T]REDAMAM	-	-
LSM14A	Protein LSM14 homolog A	Q8ND56	-1.641	-	SpSPQLDPLRK	-	S183-p	S(0.857)	-	QLSQGRS[S]PQLDPLR	-	-
NHSL1	NHS-like protein 1	Q5SYE7	-1.639	-1.537	pSLPLPTPEEK	pSLPLPTPEEK	S198-p	S(1)	S(1)	TQTNWTK[S]LPLPTPE	-	-
RBMX	RNA-binding motif protein, X chromosome	P38159	-1.636	-	VEQATKPSFEpSGRR	-	S91-p	S(0.567)	-	ATKPSFE[S]GRRGPPP	-	-
TNS1	Tensin-1	Q9HBL0	-1.626	-1.483	AGSLPNYApTINGK	AGSLPNYApTINGK	T1406-p	T(0.971)	T(0.999)	GSLPNYA[T]INGKVSS	-	-
AHNAK	Neuroblast differentiation-associated protein AHNAK	Q09666	-1.626	-	VKGGVDVpTLPR	-	T590-p	T(1)	-	VKGGVDV[T]LPRVEGK	-	-
SRRM2	Serine/arginine repetitive matrix protein 2	Q9UQ35	-1.623	-	SSpSASSPEMK	-	S1421-p	S(0.991)	-	PSRERSS[S]ASSPEMK	-	-
WASHC2A	WASH complex subunit 2A	Q641Q2	-1.622	-	pSRPpTSFADELAAR	-	T287-p	T(0.667)	-	RPKRSRP[T]SFADELA	-	-
STK10	Serine/threonine-protein kinase 10	O94804	-1.597	-2.964	ASQpSRPNSpSALETLGGEK	ASQpSRPNSpSALETLGGEK	S455-p	S(0.803)	S(0.739)	SQSRPNS[S]ALETLGG	-	-
SRRM2	Serine/arginine repetitive matrix protein 2	Q9UQ35	-1.592	-	MSCFSRPpSMpSPTPLDR	-	S2121-p	S(0.987)	-	MSCFSRP[S]MSPTPLD	-	-
SRRM2	Serine/arginine repetitive matrix protein 2	Q9UQ35	-1.592	-	MSCFSRPpSMpSPTPLDR	-	S2123-p	S(0.596)	-	CFSRPSM[S]PTPLDRC	-	-
RAB11FIP1	Rab11 family-interacting protein 1	Q6WKZ4	-1.581	-6.413	DTAAVVpSR	DTAAVVpSR	S496-p	S(1)	S(1)	KDTAAVV[S]RQGSSLN	-	-
UIMC1	BRCA1-A complex subunit RAP80	Q96RL1	-1.58	-	EMQpSSFTRR	-	S667-p	S(0.489)	-	GCSREMQ[S]SFTRRDL	-	-
CCNE2	G1/S-specific cyclin-E2	O96020	-1.575	-2.657	GGQLpSPVCNGGIMTPPK	GGQLpSPVCNGGIMTPPK	S383-p	S(1)	S(0.994)	FRKGGQL[S]PVCNGGI	-	-
KANSL3	KAT8 regulatory NSL complex subunit 3	Q9P2N6	-1.57	-5.344	DLAFEVPERGpSRPApSPAAK	DLAFEVPERGpSRPApSPAAK	S511-p	S(1)	S(1)	FEVPERG[S]RPASPAA	-	-
KANSL3	KAT8 regulatory NSL complex subunit 3	Q9P2N6	-1.57	-5.344	DLAFEVPERGpSRPApSPAAK	DLAFEVPERGpSRPApSPAAK	S515-p	S(1)	S(1)	ERGSRPA[S]PAAKLPA	-	-
STK10	Serine/threonine-protein kinase 10	O94804	-1.565	-3.217	ASQpSRPNpSSALETLGGEK	ASQpSRPNSSALEpTLGGEK	S450-p	S(0.943)	S(0.941)	RSQKASQ[S]RPNSSAL	-	-
STK10	Serine/threonine-protein kinase 10	O94804	-1.565	-	ASQpSRPNpSSALETLGGEK	-	S454-p	S(0.781)	-	ASQSRPN[S]SALETLG	-	-
BAIAP2	Brain-specific angiogenesis inhibitor 1-associated protein 2	Q9UQB8	-1.563	-	SSpSMAAGLER	-	S366-p	S(0.94)	-	KTLPRSS[S]MAAGLER	-	-
MAGED2	Melanoma-associated antigen D2	Q9UNF1	-1.559	-	HLDGEEDGpSSDQSQASGTTGGRR	-	S190-p	S(0.883)	-	LDGEEDG[S]SDQSQAS	-	-
PLEKHG3	Pleckstrin homology domain-containing family G member 3	A1L390	-1.558	-4.203	FVSSFpSRR	FVSSFpSR	S614-p	S(0.985)	S(1)	ERFVSSF[S]RRSSVAQ	-	-
HNRNPD	Heterogeneous nuclear ribonucleoprotein D0	Q14103	-1.556	-	NEEDEGHSNpSSPR	-	S82-p	S(0.495)	-	EDEGHSN[S]SPRHSEA	-	-
SRRM2	Serine/arginine repetitive matrix protein 2	Q9UQ35	-1.538	-	QGSITSPQANEQSVpTPQR	-	T866-p	T(0.817)	-	QANEQSV[T]PQRRSCF	-	-
MAP4K4	Mitogen-activated protein kinase kinase kinase kinase 4	O95819	-1.533	-	SSSpSFTPFIDPR	-	S855-p	S(0.838)	-	QKHKSSS[S]FTPFIDP	-	-
HSF1	Heat shock factor protein 1	Q00613	-1.532	-	VKEEPPpSPPQpSPR	-	S303-p	S(1)	-	RVKEEPP[S]PPQSPRV	-	-
HSF1	Heat shock factor protein 1	Q00613	-1.532	-	VKEEPPpSPPQpSPR	-	S307-p	S(1)	-	EPPSPPQ[S]PRVEEAS	-	-
AHNAK	Neuroblast differentiation-associated protein AHNAK	Q09666	-1.518	-	ASLGpSLEGEAEAEASSPK	-	S5752-p	S(0.962)	-	SSKASLG[S]LEGEAEA	-	-
DCLRE1A	DNA cross-link repair 1A protein	Q6PJP8	-1.518	-1.799	pSPSLTEASEK	pSPSLTEASEK	S238-p	S(0.999)	S(0.999)	MTQYFKK[S]PSLTEAS	-	-
UBE4B	Ubiquitin conjugation factor E4 B	O95155	-1.509	-1.682	LAGGQpTSQPTTPLTSPQR	LAGGQpTSQPTTPLTSPQR	T22-p	T(0.49)	T(0.5)	ARLAGGQ[T]SQPTTPL	-	-
GIGYF2	GRB10-interacting GYF protein 2	Q6Y7W6	-1.504	-	PGTPpSDHQSQEASQFER	-	S384-p	S(0.877)	-	SARPGTP[S]DHQSQEA	-	-
HPS5	Hermansky-Pudlak syndrome 5 protein	Q9UPZ3	-1.49	-5.924	FEPLDSACSpSR	FEPLDSACSpSR	S433-p	S(0.971)	S(0.909)	PLDSACS[S]RRSSISS	-	-
WASHC2A	WASH complex subunit 2A	Q641Q2	-1.436	-2.482	RpSRPTSFADELAAR	RpSRPTSFADELAAR	S284-p	S(0.998)	S(0.997)	ENTRPKR[S]RPTSFAD	-	-
THRAP3	Thyroid hormone receptor-associated protein 3	Q9Y2W1	-1.428	-1.542	GpSFSDTGLGDGK	GpSFSDTGLGDGK	S377-p	S(0.975)	S(0.995)	EKIKEKG[S]FSDTGLG	-	-
CRYBG3	Very large A-kinase anchor protein	Q68DQ2	-1.408	-4.473	ASDTCLDVIGGRDpTPGAK	ASDTCLDVIGGRDpTPGAK	T2902-p	T(1)	T(1)	DVIGGRD[T]PGAKVAL	-	-
CTNND1	Catenin delta-1	O60716	-1.395	-1.456	KNGNGGPGPYVGQAGTApTLPR	NGNGGPGPYVGQAGTApTLPR	T201-p	T(0.785)	T(0.974)	VGQAGTA[T]LPRNFHY	-	-
HBS1L	HBS1-like protein	Q9Y450	-1.394	-1.81	ALpSGVLEQDR	ALpSGVLEQDR	S117-p	S(1)	S(1)	FDVQKAL[S]GVLEQDR	-	-
PLEC	Plectin	Q15149	-	-19.898	-	AGTLSITEFADMLSGNAGGFRpSR	S4382-p	-	S(1)	GNAGGFR[S]RSSSVGS	-	-
WDHD1	WD repeat and HMG-box DNA-binding protein 1	O75717	-	-12.057	-	SGAVTFSpSQGR	S907-p	-	S(0.998)	SGAVTFS[S]QGRVNPF	-	-
TOPBP1	DNA topoisomerase 2-binding protein 1	Q92547	-	-11.43	-	DALAALEpTPGRPSQQK	T848-p	-	T(0.747)	DALAALE[T]PGRPSQQ	-	-
CLIP1	CAP-Gly domain-containing linker protein 1	P30622	-	-9.494	-	KVQAEDEANGLQpTTPASR	T139-p	-	T(0.546)	DEANGLQ[T]TPASRAT	-	-
NSUN5	Probable 28S rRNA (cytosine-C(5))-methyltransferase	Q96P11-2	-	-9.072	-	VEVPpSSASQAK	S429-p	-	S(0.381)	IERVEVP[S]SASQAKA	-	-
FANCI	Fanconi anemia group I protein	Q9NVI1	-	-8.382	-	LKGQVSQETLpSEEASSQATLPNQPVEK	S1116-p	-	S(0.248)	QVSQETL[S]EEASSQA	-	-
GTF2F1	General transcription factor IIF subunit 1	P35269	-	-8.291	-	LDTGPQSLpSGKSpTPQPPSGK	T437-p	-	T(0.931)	QSLSGKS[T]PQPPSGK	-	-
CLASP1	CLIP-associating protein 1	Q7Z460-4	-	-8.179	-	VVpSQSQPGpSR	S685-p	-	S(0.961)	RSRAKVV[S]QSQPGSR	-	-
PRKAA1	5'-AMP-activated protein kinase catalytic subunit alpha-1	Q13131	-	-7.325	-	SIDDEITEAKpSGTApTPQR	T490-p	-	T(0.815)	EAKSGTA[T]PQRSGSV	-	-
GTF2F1	General transcription factor IIF subunit 1	P35269	-	-6.044	-	LRLDTGPQpSLSGK	S431-p	-	S(0.684)	RLDTGPQ[S]LSGKSTP	-	-
LRRFIP2	Leucine-rich repeat flightless-interacting protein 2	Q9Y608	-	-5.574	-	NSASATTPLSGNpSSR	S323-p	-	S(0.625)	TTPLSGN[S]SRRGSGD	-	-
HMGA1	High mobility group protein HMG-I/HMG-Y	P17096	-	-4.995	-	pSESSSKSSQPLASKQEK	S2-p	-	S(0.167)	______M[S]ESSSKSS	-	-
RNF168	E3 ubiquitin-protein ligase RNF168	Q8IYW5	-	-4.178	-	LRApSGQESEEVADDYQPVR	S93-p	-	S(0.992)	RECKLRA[S]GQESEEV	-	-
EIF4B	Eukaryotic translation initiation factor 4B	P23588	-	-4.165	-	SEETQERERpSR	S418-p	-	S(0.999)	ETQERER[S]RTGSESS	-	-
MTCL1	Microtubule cross-linking factor 1	Q9Y4B5	-	-3.89	-	SAEPRPELGPGQEpTGTNSR	T1804-p	-	T(0.4)	ELGPGQE[T]GTNSRGR	-	-
UBXN7	UBX domain-containing protein 7	O94888	-	-3.798	-	ASLQETHFDpSTQTK	S305-p	-	S(0.498)	LQETHFD[S]TQTKQDS	-	-
HEATR6	HEAT repeat-containing protein 6	Q6AI08	-	-3.732	-	KAPAGPSLEETSVSpSPK	S643-p	-	S(0.833)	LEETSVS[S]PKGSSEP	-	-
CLSPN	Claspin	Q9HAW4	-	-3.364	-	NIDDASQMDLFHRDpSDDDQTEEQLDESEAR	S1156-p	-	S(0.439)	MDLFHRD[S]DDDQTEE	-	-
CMTR1	Cap-specific mRNA (nucleoside-2'-O-)-methyltransferase 1	Q8N1G2	-	-3.304	-	DIVEApSSQK	S120-p	-	S(0.63)	RKDIVEA[S]SQKGRRG	-	-
PLEKHG3	Pleckstrin homology domain-containing family G member 3	A1L390	-	-3.263	-	pSSVAQEDSK	S617-p	-	S(0.952)	VSSFSRR[S]SVAQEDS	-	-
MAP4K4	Mitogen-activated protein kinase kinase kinase kinase 4	O95819	-	-3.234	-	QpTQSASSTLQK	T840-p	-	T(0.655)	GTLIVRQ[T]QSASSTL	-	-
TCEA1	Transcription elongation factor A protein 1	P23193	-	-3.219	-	APpSTSDSVR	S135-p	-	S(0.427)	SSFPRAP[S]TSDSVRL	-	-
STK10	Serine/threonine-protein kinase 10	O94804	-	-3.217	-	ASQpSRPNSSALEpTLGGEK	T459-p	-	T(0.927)	PNSSALE[T]LGGEKLA	-	-
LRRFIP2	Leucine-rich repeat flightless-interacting protein 2	Q9Y608	-	-3.207	-	NSASATTPLSGNSpSR	S324-p	-	S(0.778)	TPLSGNS[S]RRGSGDT	-	-
DPYSL2	Dihydropyrimidinase-related protein 2	Q16555	-	-3.201	-	GLYDGPVCEVpSVTPK	S507-p	-	S(0.7)	DGPVCEV[S]VTPKTVT	-	-
MAP4K4	Mitogen-activated protein kinase kinase kinase kinase 4	O95819	-	-3.129	-	QTQpSASSTLQK	S842-p	-	S(0.939)	LIVRQTQ[S]ASSTLQK	-	-
NBN	Nibrin	O60934	-	-3.104	-	TTTPGPpSLSQGVSVDEK	S341-p	-	S(0.474)	KTTTPGP[S]LSQGVSV	-	-
NBN	Nibrin	O60934	-	-2.89	-	MDIETNDTFpSDEAVPESSKISQENEIGKK	S604-p	-	S(0.249)	IETNDTF[S]DEAVPES	-	-
OSBPL10	Oxysterol-binding protein-related protein 10	Q9BXB5	-	-2.873	-	ATpSAGSSPSCSLAGR	S26-p	-	S(0.998)	RSSSRAT[S]AGSSPSC	-	-
DCLRE1A	DNA cross-link repair 1A protein	Q6PJP8	-	-2.833	-	KLpSSENLNAK	S490-p	-	S(0.5)	QNTIRKL[S]SENLNAK	-	-
AHNAK	Neuroblast differentiation-associated protein AHNAK	Q09666	-	-2.73	-	LPpSGSGAASPTGSAVDIR	S210-p	-	S(0.879)	KTVIRLP[S]GSGAASP	-	-
EYA3	Eyes absent homolog 3	Q99504	-	-2.552	-	KADATSSQDpSELER	S300-p	-	S(0.377)	DATSSQD[S]ELERVFL	-	-
EYA3	Eyes absent homolog 3	Q99504	-	-2.437	-	KADATpSSQDSELER	S296-p	-	S(0.501)	KRKADAT[S]SQDSELE	-	-
CALD1	Caldesmon	Q05682	-	-2.271	-	QKQEEESLGQVTDQVEVNAQNpSVPDEEAK	S73-p	-	S(0.962)	VEVNAQN[S]VPDEEAK	-	-
CRYBG3	Very large A-kinase anchor protein	Q68DQ2	-	-2.262	-	VQDpSPGR	S2272-p	-	S(1)	KYFRVQD[S]PGRLSPF	-	-
BRCA1	Breast cancer type 1 susceptibility protein	P38398	-	-2.247	-	ApSQEHHLSEETK	S1280-p	-	S(1)	QVILAKA[S]QEHHLSE	TRUE	TRUE
KATNB1	Katanin p80 WD40 repeat-containing subunit B1	Q9BVA0	-	-2.22	-	VKQNpSESER	S354-p	-	S(0.991)	PQRVKQN[S]ESERRSP	-	-
SMC1A	Structural maintenance of chromosomes protein 1A	Q14683	-	-2.177	-	MEEESQSQGRDLpTLEENQVKK	T366-p	-	T(0.637)	QSQGRDL[T]LEENQVK	TRUE	-
CLASP1	CLIP-associating protein 1	Q7Z460	-	-2.161	-	VLSTpSTDLEAAVADALK	S797-p	-	S(0.804)	AMRVLST[S]TDLEAAV	-	-
MATR3	Matrin-3	P43243	-	-2.144	-	SApTREPPYR	T166-p	-	T(0.613)	GRDGRSA[T]REPPYRV	-	-
CLASP1	CLIP-associating protein 1	Q7Z460	-	-2.135	-	pSRSDIDVNAAASAK	S598-p	-	S(0.5)	TTGSLQR[S]RSDIDVN	-	-
EXO1	Exonuclease 1	Q9UQ84	-	-2.101	-	SSpSADSLSTTK	S746-p	-	S(0.798)	PGLYKSS[S]ADSLSTT	TRUE	-
MDC1	Mediator of DNA damage checkpoint protein 1	Q14676	-	-2.096	-	SQApSTTVDINTQVEK	S516-p	-	S(0.263)	HLERSQA[S]TTVDINT	-	-
ACIN1	Apoptotic chromatin condensation inducer in the nucleus	Q9UKV3	-	-2.09	-	AAKLpSEGpSQPAEEEEDQETPSR	S243-p	-	S(0.999)	AAKLSEG[S]QPAEEEE	-	-
XRCC2	DNA repair protein XRCC2	O43543	-	-2.082	-	AESGpTELLAR	T12-p	-	T(0.833)	FHRAESG[T]ELLARLE	-	-
ABLIM1	Actin-binding LIM protein 1	O14639	-	-2.021	-	QSLGEpSPR	S426-p	-	S(1)	ERQSLGE[S]PRTLSPT	-	-
CLASP1	CLIP-associating protein 1	Q7Z460	-	-2.006	-	GPPVpTPSSEKR	T711-p	-	T(0.979)	SSRGPPV[T]PSSEKRS	-	-
GIGYF2	GRB10-interacting GYF protein 2	Q6Y7W6	-	-1.997	-	ALSSGGSITpSPPLSPALPK	S26-p	-	S(0.809)	SSGGSIT[S]PPLSPAL	-	-
GPATCH8	G patch domain-containing protein 8	Q9UKJ3	-	-1.994	-	AAApSQGAEK	S451-p	-	S(1)	SCIKAAA[S]QGAEKTV	-	-
MAGED2	Melanoma-associated antigen D2	Q9UNF1	-	-1.99	-	AQETEAAPSQAPADEPEPESAAAQpSQENQDTRPK	S162-p	-	S(0.98)	PESAAAQ[S]QENQDTR	-	-
GIGYF2	GRB10-interacting GYF protein 2	Q6Y7W6	-	-1.989	-	ALSSGGSIpTSPPLSPALPK	T25-p	-	T(0.5)	LSSGGSI[T]SPPLSPA	-	-
EXO1	Exonuclease 1	Q9UQ84	-	-1.986	-	pSSSADSLSTTK	S744-p	-	S(0.361)	KVPGLYK[S]SSADSLS	TRUE	-
CLASP1	CLIP-associating protein 1	Q7Z460	-	-1.949	-	GPPVTPSpSEK	S714-p	-	S(0.504)	GPPVTPS[S]EKRSKIP	-	-
ZNF281	Zinc finger protein 281	Q9Y2X9	-	-1.93	-	NLETSSAFQSSpSQK	S785-p	-	S(0.937)	SSAFQSS[S]QKLTSQK	-	-
MAGED2	Melanoma-associated antigen D2	Q9UNF1	-	-1.887	-	HLDGEEDGSpSDQpSQASGTTGGR	S191-p	-	S(0.854)	DGEEDGS[S]DQSQASG	-	-
MAGED2	Melanoma-associated antigen D2	Q9UNF1	-	-1.887	-	HLDGEEDGSpSDQpSQASGTTGGR	S194-p	-	S(0.98)	EDGSSDQ[S]QASGTTG	-	-
HNRNPD	Heterogeneous nuclear ribonucleoprotein D0	Q14103	-	-1.874	-	NEEDEGHpSNSSPR	S80-p	-	S(0.333)	NEEDEGH[S]NSSPRHS	-	-
PLEKHA7	Pleckstrin homology domain-containing family A member 7	Q6IQ23	-	-1.871	-	KVTpSPLQSPTK	S903-p	-	S(0.568)	PQLRKVT[S]PLQSPTK	-	-
TP53BP1	TP53-binding protein 1	Q12888	-	-1.839	-	KGVpSQTGTPVCEEDGDAGLGIR	S1368-p	-	S(0.916)	LSPRKGV[S]QTGTPVC	-	-
PALB2	Partner and localizer of BRCA2	Q86YC2	-	-1.828	-	VpSSPAGPTEDNDLSR	S488-p	-	S(0.501)	LLSLTKV[S]SPAGPTE	-	-
UBE4B	Ubiquitin conjugation factor E4 B	O95155	-	-1.805	-	pSQSMDIDGVSCEK	S103-p	-	S(0.817)	QSQSLSR[S]QSMDIDG	-	-
PLEKHG3	Pleckstrin homology domain-containing family G member 3	A1L390	-	-1.796	-	SSGFGpSPR	S631-p	-	S(1)	SKSSGFG[S]PRLVSRS	-	-
HNRNPF	Heterogeneous nuclear ribonucleoprotein F	P52597	-	-1.767	-	YIEVFKSpSQEEVR	S187-p	-	S(0.973)	YIEVFKS[S]QEEVRSY	-	-
PLEKHA7	Pleckstrin homology domain-containing family A member 7	Q6IQ23	-	-1.761	-	KVpTSPLQSPTK	T902-p	-	T(0.499)	PPQLRKV[T]SPLQSPT	-	-
HMGA1	High mobility group protein HMG-I/HMG-Y	P17096	-	-1.748	-	KQPPVSPGTALVGpSQK	S44-p	-	S(1)	PGTALVG[S]QKEPSEV	-	-
CHEK1	Serine/threonine-protein kinase Chk1	O14757	-	-1.736	-	VpTSGGVSESPSGFSK	T279-p	-	T(0.499)	GAKRPRV[T]SGGVSES	TRUE	-
UBR4	E3 ubiquitin-protein ligase UBR4	Q5T4S7	-	-1.734	-	IpSESLVR	S1752-p	-	S(0.503)	FQSEPRI[S]ESLVRHA	-	-
PML	Protein PML	P29590	-	-1.722	-	GLAERASQQpS	S882-p	-	S(0.515)	AERASQQ[S]_______	-	-
RACGAP1	Rac GTPase-activating protein 1	Q9H0H5	-	-1.709	-	pTPSSSSLSQR	T588-p	-	T(0.674)	PEHQLLK[T]PSSSSLS	-	-
SRRM2	Serine/arginine repetitive matrix protein 2	Q9UQ35	-	-1.708	-	SLSGSpSPCPK	S783-p	-	S(0.993)	RRSLSGS[S]PCPKQKS	-	-
BRIP1	Fanconi anemia group J protein	Q9BX63	-	-1.678	-	HFNYPSpTPPSER	T113-p	-	T(0.803)	RHFNYPS[T]PPSERNG	-	-
EIF3A	Eukaryotic translation initiation factor 3 subunit A	Q14152	-	-1.656	-	LEpSLNIQR	S584-p	-	S(1)	ERKERLE[S]LNIQREK	-	-
PPP1R12A	Protein phosphatase 1 regulatory subunit 12A	O14974	-	-1.638	-	LpSSSLDNKEK	S477-p	-	S(0.366)	SASSPRL[S]SSLDNKE	-	-
SMC1A	Structural maintenance of chromosomes protein 1A	Q14683	-	-1.634	-	IpSSIYAR	S970-p	-	S(0.5)	VSGSQRI[S]SIYAREA	TRUE	-
KBTBD11	Kelch repeat and BTB domain-containing protein 11	O94819	-	-1.629	-	AGpSRPQpSPSGDADAR	S314-p	-	S(0.686)	RAGSRPQ[S]PSGDADA	-	-
ZNF281	Zinc finger protein 281	Q9Y2X9	-	-1.582	-	NLESSTGFQIPpSQELASQIDPQKDIEPR	S807-p	-	S(0.99)	STGFQIP[S]QELASQI	-	-
BRCA1	Breast cancer type 1 susceptibility protein	P38398	-	-1.581	-	NLLEENFEEHSMpSPER	S1009-p	-	S(0.927)	NFEEHSM[S]PEREMGN	TRUE	-
MATR3	Matrin-3	P43243	-	-1.574	-	pSATREPPYR	S164-p	-	S(0.997)	SYGRDGR[S]ATREPPY	-	-
OSBPL10	Oxysterol-binding protein-related protein 10	Q9BXB5	-	-1.569	-	ATSAGSpSPSCSLAGR	S30-p	-	S(0.808)	RATSAGS[S]PSCSLAG	-	-
TCOF1	Treacle protein	Q13428	-	-1.565	-	KLpSGDQPAAR	S1350-p	-	S(1)	ESRKRKL[S]GDQPAAR	-	-
PPP1R12A	Protein phosphatase 1 regulatory subunit 12A	O14974	-	-1.565	-	LSSpSLDNK	S479-p	-	S(0.978)	SSPRLSS[S]LDNKEKE	-	-
NAV3	Neuron navigator 3	Q8IVL0	-	-1.562	-	pSLPRPSK	S1137-p	-	S(0.99)	KTTLQYR[S]LPRPSKS	-	-
MATR3	Matrin-3	P43243	-	-1.495	-	pSFQQSSLSR	S4-p	-	S(1)	____MSK[S]FQQSSLS	-	-
LSM14A	Protein LSM14 homolog A	Q8ND56	-	-1.491	-	pSSPQLDPLRK	S182-p	-	S(0.5)	TQLSQGR[S]SPQLDPL	-	-
CLASP1	CLIP-associating protein 1	Q7Z460	-	-1.471	-	RQSpSGSATNVASTPDNR	S647-p	-	S(0.433)	IRTRRQS[S]GSATNVA	-	-
MTCL1	Microtubule cross-linking factor 1	Q9Y4B5	-	-1.406	-	LKESpSLK	S481-p	-	S(0.877)	LERLKES[S]LKRRSTR	-	-
SRRM2	Serine/arginine repetitive matrix protein 2	Q9UQ35	-	-1.398	-	SpSPELTR	S1694-p	-	S(0.62)	RRRSSRS[S]PELTRKA	-	-
RBMX	RNA-binding motif protein, X chromosome	P38159	-	-1.357	-	AIKVEQATKPpSFESGR	S88-p	-	S(0.936)	VEQATKP[S]FESGRRG	-	-
STK10	Serine/threonine-protein kinase 10	O94804	-	-1.332	-	ApSQSRPNSSALETLGGEK	S448-p	-	S(0.287)	ANRSQKA[S]QSRPNSS	-	-
