## Supplementary material for "Chemo-phosphoproteomic profiling with ATR inhibitors berzosertib and gartisertib uncovers new biomarkers and DNA damage response regulators": Table S5

### Sheet: Group2
Gene Name		Uniprot Acc. No.	Fold Change Berzosertib	Fold Change M4344	Peptide sequence Berzosertib - M4344	Phospho Site	Site Probability		SQ/TQ	Motif
							Berzosertib	M4344
UIMC1	BRCA1-A complex subunit RAP80	Q96RL1	-17.96	-21.376	ADQGDGPEGpSGR	S597-p	S(1)	S(1)	FALSE	QGDGPEGSGRACSTV
PMS2	Mismatch repair endonuclease PMS2	P54278	-9.496	-6.572	LVNTQDMSApSQVDVAVK	S603-p	S(0.952)	S(0.797)	TRUE	NTQDMSASQVDVAVK
RAD18	E3 ubiquitin-protein ligase RAD18	Q9NS91	-8.732	-6.624	IAGMpSQK	S368-p	S(1)	S(1)	TRUE	YKKIAGMSQKTVTIT
TP53BP1	TP53-binding protein 1	Q12888	-7.449	-4.368	ADDPLRLDQELQQPQpTQEK	T855-p	T(1)	T(1)	TRUE	QELQQPQTQEKTSNS
PMS2	Mismatch repair endonuclease PMS2	P54278	-7.432	-6.066	LVNTQDMpSASQVDVAVK	S601-p	S(0.644)	S(0.655)	FALSE	LVNTQDMSASQVDVA
DHX9	ATP-dependent RNA helicase A	Q08211	-6.8	-6.45	LAQFEPpSQR	S321-p	S(1)	S(1)	TRUE	KLAQFEPSQRQNQVG
FANCI	Fanconi anemia group I protein	Q9NVI1	-6.118	-25.577	ALDVTDKEGEEREDADVSVpTQR	T952-p	T(0.92)	T(1)	TRUE	EDADVSVTQRTAFQI
FANCI	Fanconi anemia group I protein	Q9NVI1	-5.988	-6.787	LKGQVSQETLSEEASpSQATLPNQPVEK	S1121-p	S(0.762)	S(0.495)	TRUE	TLSEEASSQATLPNQ
FANCI	Fanconi anemia group I protein	Q9NVI1	-5.762	-2.856	GQVSQETLSEEApSSQATLPNQPVEK LKGQVSQETLSEEApSSQATLPNQPVEK	S1120-p	S(0.49)	S(0.333)	FALSE	ETLSEEASSQATLPN
TCOF1	Treacle protein	Q13428	-5.091	-5.335	DSESPpSQK	S1473-p	S(0.91)	S(0.905)	TRUE	TKDSESPSQKKKKKK
HMGA1	High mobility group protein HMG-I/HMG-Y	P17096	-4.873	-3.988	pSSQPLASK	S8-p	S(0.887)	S(0.899)	FALSE	MSESSSKSSQPLASK
MCM9	DNA helicase MCM9	Q9NXL9	-4.765	-5.124	LQNQSVHQpSQPR	S663-p	S(1)	S(1)	TRUE	QNQSVHQSQPRVLEV
MDC1	Mediator of DNA damage checkpoint protein 1	Q14676	-4.714	-3.143	pSQASTTVDINTQVEK	S513-p	S(0.998)	S(0.985)	TRUE	PGIHLERSQASTTVD
SLX4	Structure-specific endonuclease subunit SLX4	Q8IY92	-4.676	-7.192	DCSpSQTQISSLR	S1271-p	S(0.842)	S(0.967)	TRUE	SRSRDCSSQTQISSL
UBR5	E3 ubiquitin-protein ligase UBR5	O95071	-4.526	-8.081	ISQpSQPVR	S1551-p	S(1)	S(0.993)	TRUE	QQRRISQSQPVRGRD
PPM1G	Protein phosphatase 1G	O15355	-4.273	-4.54	ETPpSQENGPTAK	S201-p	S(1)	S(1)	TRUE	DSTRETPSQENGPTA
FANCD2	Fanconi anemia group D2 protein	Q9BXW9	-4.212	-4.343	LQApSQVK	S319-p	S(1)	S(1)	TRUE	LPSRLQASQVKLKSK
SLX4	Structure-specific endonuclease subunit SLX4	Q8IY92	-4.017	-4.927	DCpSSQTQISSLR	S1270-p	S(0.548)	S(0.495)	FALSE	ASRSRDCSSQTQISS
RECQL5	ATP-dependent DNA helicase Q5	O94762	-3.697	-2.961	pSQQENPESQPQK	S858-p	S(1)	S(1)	TRUE	WKGKRPRSQQENPES
NBN	Nibrin	O60934	-3.503	-2.631	MLpSQDAPTVK	S397-p	S(1)	S(1)	TRUE	EQKFRMLSQDAPTVK
DTL	Denticleless protein homolog	Q9NZJ0	-3.468	-6.934	ALIPVpSQK KALIPVpSQK	S535-p	S(1)	S(1)	TRUE	RKALIPVSQKSSQAE
NBN	Nibrin	O60934	-3.446	-3.822	IpSQENEIGKK	S615-p	S(1)	S(1)	TRUE	VPESSKISQENEIGK
MRE11	Double-strand break repair protein MRE11	P49959	-3.311	-1.831	IMSQpSQVSK	S678-p	S(0.921)	S(0.929)	TRUE	SSKIMSQSQVSKGVD
HMGA1	High mobility group protein HMG-I/HMG-Y	P17096	-3.229	-4.26	SESSSKSpSQPLASK	S9-p	S(0.513)	S(0.659)	TRUE	SESSSKSSQPLASKQ
SLX4IP	Protein SLX4IP	Q5VYV7	-3.089	-2.281	DLLApSQNEDLTER	S130-p	S(1)	S(1)	TRUE	FSRDLLASQNEDLTE
TERF2IP	Telomeric repeat-binding factor 2-interacting protein 1	Q9NYB0	-3.072	-2.271	YLLGDAPVSPpSSQK	S205-p	S(0.664)	S(0.498)	FALSE	GDAPVSPSSQKLKRK
MDC1	Mediator of DNA damage checkpoint protein 1	Q14676	-3.051	-1.653	VQGEpTQPQR	T157-p	T(1)	T(1)	TRUE	TPRVQGETQPQRLLL
HTATSF1	HIV Tat-specific factor 1	O43719	-3.025	-2.578	RGFEGpSCSQKESEEGNPVR	S479-p	S(0.57)	S(0.5)	FALSE	PKRGFEGSCSQKESE
HTATSF1	HIV Tat-specific factor 1	O43719	-2.862	-2.987	RGFEGSCpSQKESEEGNPVR GFEGSCpSQKESEEGNPVR	S481-p	S(1)	S(0.999)	TRUE	RGFEGSCSQKESEEG
BRIP1	Fanconi anemia group J protein	Q9BX63	-2.857	-3.192	QGNpSQESSNTIK QGNpSQESSNTIKK	S226-p	S(0.999)	S(0.999)	TRUE	CSTKQGNSQESSNTI
NBN	Nibrin	O60934	-2.79	-3.093	TTTPGPSLpSQGVSVDEK	S343-p	S(0.995)	S(0.959)	TRUE	TTPGPSLSQGVSVDE
EXO1	Exonuclease 1	Q9UQ84	-2.698	-2.782	LLDpSQSDQTSK	S714-p	S(0.999)	S(1)	TRUE	CNIKLLDSQSDQTSK
NSMCE4A	Non-structural maintenance of chromosomes element 4 homolog A	Q9NXX6	-2.665	-2.151	TFEISEPVITPpSQR	S377-p	S(1)	S(1)	TRUE	SEPVITPSQRQQKPS
SMC1A	Structural maintenance of chromosomes protein 1A	Q14683	-2.621	-2.34	MEEEpSQSQGRDLTLEENQVK	S358-p	S(0.5)	S(0.595)	TRUE	EERMEEESQSQGRDL
ELOA	Elongin-A	Q14241	-2.634	-2.927	LGApSQER	S251-p	S(1)	S(1)	TRUE	FQDRLGASQERHLGE
PML	Protein PML	P29590	-2.531	-1.894	GLAERApSQQS	S879-p	S(1)	S(0.934)	TRUE	RGLAERASQQS____
TERF2IP	Telomeric repeat-binding factor 2-interacting protein 1	Q9NYB0	-2.472	-4.697	YLLGDAPVSPSpSQK	S206-p	S(0.841)	S(0.96)	TRUE	DAPVSPSSQKLKRKA
EYA3	Eyes absent homolog 3	Q99504	-2.451	-2.719	KADATSpSQDSELER	S297-p	S(0.967)	S(0.887)	TRUE	RKADATSSQDSELER
MCM9	DNA helicase MCM9	Q9NXL9	-2.385	-3.34	LTSTPGNQIpSSQPQGETK	S983-p	S(0.5)	S(0.5)	FALSE	STPGNQISSQPQGET
TCOF1	Treacle protein	Q13428	-2.245	-1.946	AGAVApSQTK	S328-p	S(1)	S(1)	TRUE	GKAGAVASQTKAGKP
XRCC2	DNA repair protein XRCC2	O43543	-2.175	-2.026	AEpSGTELLAR	S10-p	S(0.938)	S(0.56)	FALSE	SAFHRAESGTELLAR
HSF1	Heat shock factor protein 1	Q00613	-2.097	-1.486	KVTpSVSTLK	S121-p	S(0.952)	S(0.953)	FALSE	NIKRKVTSVSTLKSE
NSD2	Histone-lysine N-methyltransferase NSD2	O96028	-1.988	-2.221	ASTAASSALGFpSK	S614-p	S(1)	S(0.976)	FALSE	ASSALGFSKSSSPSA
MAP3K20	Mitogen-activated protein kinase kinase kinase 20	Q9NYL2	-1.919	-6.743	YQQITPVNQpSR	S633-p	S(1)	S(1)	FALSE	QITPVNQSRSSSPTQ
RPTOR	Regulatory-associated protein of mTOR	Q8N122	-1.797	-3.444	VLDTSSLTQpSAPApSPTNK	S863-p	S(0.998)	S(0.992)	FALSE	LTQSAPASPTNKGVH
RPTOR	Regulatory-associated protein of mTOR	Q8N122	-1.797	-3.444	VLDTSSLTQpSAPApSPTNK	S859-p	S(0.996)	S(0.986)	FALSE	DTSSLTQSAPASPTN
RICTOR	Rapamycin-insensitive companion of mTOR	Q6R327	-1.748	-1.641	AFAHDAGGLPpSGTGGLVK	S1470-p	S(0.992)	S(0.796)	FALSE	HDAGGLPSGTGGLVK
MDC1	Mediator of DNA damage checkpoint protein 1	Q14676	-1.714	-2.905	LEPSTSTDQPVTPEPTpSQATR	S1430-p	S(0.723)	S(0.761)	TRUE	PVTPEPTSQATRGRT
