## Supplementary material for "Chemo-phosphoproteomic profiling with ATR inhibitors berzosertib and gartisertib uncovers new biomarkers and DNA damage response regulators": Table S6

### Sheet: Group3
Gene Name		Uniprot Acc. No.	Fold Change Berzosertib	Fold Change M4344	Peptide sequence Berzosertib - M4344	Phospho Site	Site Probability		SQ/TQ	Has associated GO Term
							Berzosertib	M4344		Biological Process	Molecular Function
SUGP1	SURP and G-patch domain-containing protein 1	Q8IWZ8	-7.115	-5.66	ASSTGpSFTAPDPGLK	S326-p	S(0.98)	S(0.968)	FALSE	TRUE	TRUE
UBXN7	UBX domain-containing protein 7	O94888	-6.953	-2.781	ASLQETHFDSpTQTK	T306-p	T(0.931)	T(0.779)	TRUE	TRUE	TRUE
PNISR	Arginine/serine-rich protein PNISR	Q8TF01	-6.313	-5.212	FpSSQDDRLK	S705-p	S(0.5)	S(0.547)	FALSE	FALSE	TRUE
SUGP1	SURP and G-patch domain-containing protein 1	Q8IWZ8	-6.1	-15.546	ASSpTGSFTAPDPGLK	T324-p	T(0.437)	T(0.384)	FALSE	TRUE	TRUE
PNISR	Arginine/serine-rich protein PNISR	Q8TF01	-5.804	-6.143	FSpSQDDRLK	S706-p	S(0.939)	S(0.931)	TRUE	FALSE	TRUE
ARIH2	E3 ubiquitin-protein ligase ARIH2	O95376	-5.085	-7.167	YKENPDIVNQpSQQAQAR	S353-p	S(1)	S(1)	TRUE	TRUE	TRUE
SCAF1	Splicing factor, arginine/serine-rich 19	Q9H7N4	-4.337	-3.083	ADSCpSQAAGTK	S951-p	S(0.998)	S(0.997)	TRUE	TRUE	TRUE
CIAPIN1	Anamorsin	Q6FI81	-4.135	-4.001	EQMSpSQPK	S268-p	S(0.971)	S(0.973)	TRUE	TRUE	TRUE
PUS1	tRNA pseudouridine synthase A	Q9Y606	-4.108	-5.917	NVGSpSQFK	S107-p	S(0.966)	S(0.986)	TRUE	TRUE	TRUE
CMTR1	Cap-specific mRNA (nucleoside-2'-O-)-methyltransferase 1	Q8N1G2	-3.851	-5.252	DIVEASpSQK DIVEASpSQKGR	S121-p	S(0.99)	S(0.882)	TRUE	TRUE	TRUE
PIAS2	E3 SUMO-protein ligase PIAS2	O75928	-3.84	-5.109	VSpSQPCTK	S438-p	S(0.913)	S(0.999)	TRUE	TRUE	TRUE
AASDHPPT	L-aminoadipate-semialdehyde dehydrogenase-phosphopantetheinyl transferase	Q9NRN7	-3.746	-2.807	HQDVPpSQDDSKPTQR	S258-p	S(0.999)	S(0.999)	TRUE	TRUE	TRUE
RALY	RNA-binding protein Raly	Q9UKM9-2	-3.452	-2.317	AApSAIYR	S106-p	S(1)	S(1)	FALSE	TRUE	TRUE
UTP14A	U3 small nucleolar RNA-associated protein 14 homolog A	Q9BVJ6	-3.263	-4.104	RSELSQDAEPAGpSQETK	S445-p	S(1)	S(1)	TRUE	TRUE	TRUE
GPATCH8	G patch domain-containing protein 8	Q9UKJ3	-3.112	-7.181	ATGPPpSQNSNIGTGR	S1065-p	S(0.97)	S(0.807)	TRUE	FALSE	TRUE
RACGAP1	Rac GTPase-activating protein 1	Q9H0H5	-3.023	-2.941	pSATNLGR	S615-p	S(0.982)	S(0.805)	FALSE	TRUE	TRUE
ZC3H14	Zinc finger CCCH domain-containing protein 14	Q6PJT7	-2.943	-3.949	VSTpSSQESK	S134-p	S(0.486)	S(0.497)	FALSE	TRUE	TRUE
ZC3H14	Zinc finger CCCH domain-containing protein 14	Q6PJT7	-2.895	-3.909	VSTSpSQESK	S135-p	S(0.863)	S(0.995)	TRUE	TRUE	TRUE
THRAP3	Thyroid hormone receptor-associated protein 3	Q9Y2W1	-2.875	-2.939	SpSFSITR	S560-p	S(0.588)	S(0.892)	FALSE	TRUE	TRUE
GTF2F1	General transcription factor IIF subunit 1	P35269	-2.857	-14.903	LDTGPQSLpSGKpSTPQPPSGK	S433-p	S(0.77)	S(0.495)	FALSE	TRUE	TRUE
GTF2F1	General transcription factor IIF subunit 1	P35269	-2.857	-14.903	LDTGPQSLpSGKpSTPQPPSGK	S436-p	S(0.526)	S(0.507)	FALSE	TRUE	TRUE
LMNB2	Lamin-B2	Q03252	-2.853	-1.762	ATSSSSGpSLSATGR	S424-p	S(0.484)	S(0.973)	FALSE	TRUE	TRUE
GEMIN6	Gem-associated protein 6	Q8WXD5	-2.848	-2.122	VQDLIEGHLTApSQ	S166-p	S(0.999)	S(0.999)	TRUE	TRUE	FALSE
UBQLN1	Ubiquilin-1	Q9UMX0	-2.814	-2.775	AESGESGGPPGpSQDSAAGAEGAGAPAAAASAEPK	S13-p	S(0.75)	S(0.384)	TRUE	TRUE	TRUE
LRRC42	Leucine-rich repeat-containing protein 42	Q9Y546	-2.789	-3.242	HEAIpSSQESK	S384-p	S(0.648)	S(0.495)	FALSE	FALSE	FALSE
PHF14	PHD finger protein 14	O94880	-2.668	-3.311	NSADDEELTNDSLTLpSQSK	S294-p	S(0.998)	S(0.998)	TRUE	TRUE	TRUE
NCAPD2	Condensin complex subunit 1	Q15021	-2.594	-1.676	ELEIGQAGpSQR	S1310-p	S(1)	S(1)	TRUE	TRUE	TRUE
JPT1	Jupiter microtubule associated homolog 1	Q9UK76	-2.572	-10.819	GVDPNpSR GVDPNpSRNSSR	S14-p	S(1)	S(0.719)	FALSE	FALSE	FALSE
LMNB2	Lamin-B2	Q03252	-2.567	-1.645	ATSpSSSGSLSATGR	S420-p	S(0.858)	S(0.926)	FALSE	TRUE	TRUE
U2AF1L5	Splicing factor U2AF 35 kDa subunit-like protein	P0DN76	-2.514	-2.171	NPQNSpSQSADGLR	S59-p	S(0.467)	S(0.791)	TRUE	TRUE	TRUE
HDAC2	Histone deacetylase 2	Q92769	-2.51	-2.813	AYpSQGGGK	S4-p	S(0.998)	S(0.993)	TRUE	TRUE	TRUE
PSMD4	26S proteasome non-ATPase regulatory subunit 4	P55036	-2.508	-2.343	MTIpSQQEFGR	S266-p	S(0.973)	S(0.994)	TRUE	TRUE	TRUE
UBE3A	Ubiquitin-protein ligase E3A	Q05086	-2.503	-3.098	IGDSpSQGDNNLQK	S218-p	S(0.9)	S(0.952)	TRUE	TRUE	TRUE
CCDC82	Coiled-coil domain-containing protein 82	Q8N4S0	-2.456	-2.938	LTTpSQLK	S320-p	S(0.958)	S(0.923)	TRUE	FALSE	FALSE
THRAP3	Thyroid hormone receptor-associated protein 3	Q9Y2W1	-2.441	-2.419	pSSFSITR	S559-p	S(0.464)	S(0.5)	FALSE	TRUE	TRUE
RAB21	Ras-related protein Rab-21	Q9UL25	-2.374	-3.292	AKGNGSpSQPGTAR	S196-p	S(0.959)	S(0.87)	TRUE	TRUE	TRUE
MAGED2	Melanoma-associated antigen D2	Q9UNF1	-2.367	-2.825	LQSpSQEPEAPPPR	S265-p	S(0.944)	S(0.675)	TRUE	TRUE	FALSE
RBM34	RNA-binding protein 34	P42696	-2.347	-2.219	RNEEEESTSQIERPLpSQEPAK	S99-p	S(1)	S(0.969)	TRUE	FALSE	TRUE
UBQLN1	Ubiquilin-1	Q9UMX0	-2.246	-2.438	AEpSGESGGPPGSQDSAAGAEGAGAPAAAASAEPK	S4-p	S(0.401)	S(0.25)	FALSE	TRUE	TRUE
RNF20	E3 ubiquitin-protein ligase BRE1A	Q5VTR2	-2.23	-1.936	ApSQEDANEIK	S553-p	S(1)	S(1)	TRUE	TRUE	TRUE
MAGED2	Melanoma-associated antigen D2	Q9UNF1	-2.216	-2.296	AQETEAAPpSQAPADEPEPESAAAQSQENQDTRPK	S146-p	S(0.964)	S(0.997)	TRUE	TRUE	FALSE
PPP1R18	Phostensin	Q6NYC8	-2.207	-5.632	LAEpSREQpSPR	S209-p	S(1)	S(1)	FALSE	FALSE	TRUE
PPP1R18	Phostensin	Q6NYC8	-2.207	-5.632	LAEpSREQpSPR	S213-p	S(1)	S(1)	FALSE	FALSE	TRUE
ZNF281	Zinc finger protein 281	Q9Y2X9	-2.173	-2.023	NLETSSAFQSpSSQK	S784-p	S(0.597)	S(0.491)	FALSE	TRUE	TRUE
FAM192A	Protein FAM192A	Q9GZU8	-2.159	-2.63	FVpSEAELDER	S17-p	S(1)	S(1)	FALSE	TRUE	FALSE
CLIP1	CAP-Gly domain-containing linker protein 1	P30622	-2.137	-4.951	VQAEDEANGLQTpTPASR KVQAEDEANGLQTpTPASR	T140-p	T(0.649)	T(0.454)	FALSE	TRUE	TRUE
LRRFIP2	Leucine-rich repeat flightless-interacting protein 2	Q9Y608	-2.124	-5.418	NSASATTPLpSGNSSR	S320-p	S(0.899)	S(0.935)	FALSE	TRUE	TRUE
SLC39A10	Zinc transporter ZIP10	Q9ULF5	-2.086	-1.768	QNTEESpTIGR	T540-p	T(0.999)	T(0.999)	FALSE	TRUE	TRUE
LUZP1	Leucine zipper protein 1	Q86V48	-2.056	-13.13	AIGALASpSRR AIGALASpSR	S570-p	S(0.883)	S(0.997)	FALSE	TRUE	FALSE
UBE3A	Ubiquitin-protein ligase E3A	Q05086	-2.044	-2.966	IGDpSSQGDNNLQK	S217-p	S(0.862)	S(0.5)	FALSE	TRUE	TRUE
NCOR2	Nuclear receptor corepressor 2	Q9Y618	-2.042	-1.835	VPpSDSAITYR	S1227-p	S(0.998)	S(1)	FALSE	TRUE	TRUE
CHD8	Chromodomain-helicase-DNA-binding protein 8	Q9HCK8	-2.027	-4.546	MNYMQNHQAGAPAPSLpSR	S1978-p	S(0.752)	S(0.95)	FALSE	TRUE	TRUE
CLASP1	CLIP-associating protein 1	Q7Z460-4	-2.004	-8.179	VVSQpSQPGpSR VVpSQSQPGpSR	S691-p	S(1)	S(1)	TRUE	TRUE	TRUE
CLASP1	CLIP-associating protein 1	Q7Z460-4	-2.004	-7.485	VVSQpSQPGpSR	S687-p	S(0.968)	S(0.932)	TRUE	TRUE	TRUE
CRYBG3	Very large A-kinase anchor protein	Q68DQ2	-1.986	-3.459	GYEpSPTLSK	S1934-p	S(0.995)	S(0.981)	FALSE	TRUE	TRUE
LUZP1	Leucine zipper protein 1	Q86V48	-1.965	-9.217	AIGALApSSRR AIGALApSSR	S569-p	S(0.5)	S(0.732)	FALSE	TRUE	FALSE
MPRIP	Myosin phosphatase Rho-interacting protein	Q6WCQ1	-1.931	-1.646	VESGYFpSLEK	S269-p	S(1)	S(1)	FALSE	TRUE	TRUE
MTCL1	Microtubule cross-linking factor 1	Q9Y4B5	-1.89	-3.697	SAEPRPELGPGQETGpTNSR	T1806-p	T(0.479)	T(0.436)	FALSE	TRUE	TRUE
CLASP1	CLIP-associating protein 1	Q7Z460	-1.874	-1.828	RQpSSGSATNVASTPDNR QpSSGSATNVASTPDNR	S646-p	S(0.757)	S(0.815)	FALSE	TRUE	TRUE
DPYSL2	Dihydropyrimidinase-related protein 2	Q16555	-1.849	-6.58	GLYDGPVCEVSVpTPK	T509-p	T(1)	T(0.999)	FALSE	TRUE	TRUE
PRKAA1	5'-AMP-activated protein kinase catalytic subunit alpha-1	Q13131	-1.841	-7.325	SIDDEITEAKpSGTATPQR SIDDEITEAKpSGTApTPQR	S486-p	S(0.77)	S(0.852)	FALSE	TRUE	TRUE
HEATR6	HEAT repeat-containing protein 6	Q6AI08	-1.819	-2.981	KAPAGPSLEETSVpSSPK	S642-p	S(0.592)	S(0.562)	FALSE	FALSE	TRUE
TNS1	Tensin-1	Q9HBL0	-1.818	-1.547	AGSLPNYApTINGK	T1406-p	T(1)	T(1)	FALSE	TRUE	TRUE
WDR13	WD repeat-containing protein 13	Q9H1Z4	-1.797	-2.349	YGPLpSEPGSAR	S70-p	S(0.999)	S(0.982)	FALSE	TRUE	TRUE
DPYSL2	Dihydropyrimidinase-related protein 2	Q16555	-1.766	-3.45	pTVTPASSAK	T512-p	T(0.621)	T(0.988)	FALSE	TRUE	TRUE
TJP2	Tight junction protein ZO-2	Q9UDY2	-1.757	-1.403	ERPSpSREDTPSR	S441-p	S(0.988)	S(0.963)	FALSE	TRUE	TRUE
CAST	Calpastatin	P20810-5	-1.745	-1.616	AASLGpSSQSSR	S54-p	S(0.492)	S(0.878)	FALSE	TRUE	TRUE
MBD3	Methyl-CpG-binding domain protein 3	O95983	-1.741	-3.037	YDpSSNQVK	S85-p	S(0.828)	S(0.988)	FALSE	TRUE	TRUE
ACIN1	Apoptotic chromatin condensation inducer in the nucleus	Q9UKV3	-1.731	-2.581	AAKLpSEGSQPAEEEEDQETPSR	S240-p	S(0.996)	S(0.749)	FALSE	TRUE	TRUE
AHNAK	Neuroblast differentiation-associated protein AHNAK	Q09666	-1.716	-4.126	LPSGpSGAApSPTGSAVDIR	S216-p	S(0.994)	S(0.958)	FALSE	TRUE	TRUE
AHNAK	Neuroblast differentiation-associated protein AHNAK	Q09666	-1.716	-4.126	LPSGpSGAApSPTGSAVDIR	S212-p	S(0.95)	S(0.971)	FALSE	TRUE	TRUE
MAP4K4	Mitogen-activated protein kinase kinase kinase kinase 4	O95819-6	-1.702	-6.55	LTANETQpSASSTLQK	S876-p	S(0.825)	S(0.982)	FALSE	TRUE	TRUE
TBC1D4	TBC1 domain family member 4	O60343	-1.7	-6.556	ILEDSGFDEQQEFRpSR	S314-p	S(1)	S(1)	FALSE	TRUE	TRUE
DPYSL2	Dihydropyrimidinase-related protein 2	Q16555	-1.7	-3.439	TVpTPASSAK	T514-p	T(0.88)	T(0.687)	FALSE	TRUE	TRUE
PPP1R13L	RelA-associated inhibitor	Q8WUF5	-1.694	-1.434	ESSLDGLGGTGKDNLTSApTLPR DNLTSApTLPR	T308-p	T(1)	T(0.998)	FALSE	TRUE	TRUE
KBTBD11	Kelch repeat and BTB domain-containing protein 11	O94819	-1.663	-1.937	AGpSRPQSPpSGDADAR	S310-p	S(0.997)	S(0.992)	FALSE	FALSE	FALSE
KBTBD11	Kelch repeat and BTB domain-containing protein 11	O94819	-1.663	-1.937	AGpSRPQSPpSGDADAR	S316-p	S(0.779)	S(0.562)	FALSE	FALSE	FALSE
EIF3K	Eukaryotic translation initiation factor 3 subunit K	Q9UBQ5	-1.651	-1.687	IDFDSVSSIMASpSQ	S217-p	S(0.999)	S(0.999)	TRUE	TRUE	TRUE
NHSL1	NHS-like protein 1	Q5SYE7	-1.639	-1.537	pSLPLPTPEEK	S198-p	S(1)	S(1)	FALSE	TRUE	FALSE
STK10	Serine/threonine-protein kinase 10	O94804	-1.597	-3.217	ASQpSRPNSpSALETLGGEK ASQpSRPNSSALEpTLGGEK	S450-p	S(0.961)	S(0.941)	FALSE	TRUE	TRUE
STK10	Serine/threonine-protein kinase 10	O94804	-1.597	-2.964	ASQpSRPNSpSALETLGGEK	S455-p	S(0.803)	S(0.739)	FALSE	TRUE	TRUE
RAB11FIP1	Rab11 family-interacting protein 1	Q6WKZ4	-1.581	-6.413	DTAAVVpSR	S496-p	S(1)	S(1)	FALSE	TRUE	TRUE
KANSL3	KAT8 regulatory NSL complex subunit 3	Q9P2N6	-1.57	-5.344	DLAFEVPERGpSRPApSPAAK	S511-p	S(1)	S(1)	FALSE	TRUE	FALSE
KANSL3	KAT8 regulatory NSL complex subunit 3	Q9P2N6	-1.57	-5.344	DLAFEVPERGpSRPApSPAAK	S515-p	S(1)	S(1)	FALSE	TRUE	FALSE
PLEKHG3	Pleckstrin homology domain-containing family G member 3	A1L390	-1.558	-4.203	FVSSFpSRR FVSSFpSR	S614-p	S(0.999)	S(1)	FALSE	TRUE	TRUE
UBE4B	Ubiquitin conjugation factor E4 B	O95155	-1.509	-1.682	LAGGQpTSQPTTPLTSPQR	T22-p	T(0.499)	T(0.5)	FALSE	TRUE	TRUE
HPS5	Hermansky-Pudlak syndrome 5 protein	Q9UPZ3	-1.49	-5.924	FEPLDSACSpSR	S433-p	S(0.98)	S(0.974)	FALSE	TRUE	FALSE
CRYBG3	Very large A-kinase anchor protein	Q68DQ2	-1.408	-4.473	ASDTCLDVIGGRDpTPGAK	T2902-p	T(1)	T(1)	FALSE	TRUE	TRUE
HBS1L	HBS1-like protein	Q9Y450	-1.394	-1.81	ALpSGVLEQDR	S117-p	S(1)	S(1)	FALSE	TRUE	TRUE
