## Supplementary material for "Chemo-phosphoproteomic profiling with ATR inhibitors berzosertib and gartisertib uncovers new biomarkers and DNA damage response regulators": Table S7

### Sheet: Table Legend
Table 1
Lists of the reagents, antibodies, siRNA sequences, plasmid constructs, guide RNA sequences, peptide sequences and primer sequences for genotyping used in the current study.

### Sheet: Reagents
Reagent	Product code	Manufacturer
Hydroxyurea	H8627	Sigma-Aldrich
Thymidine	T1895	Sigma-Aldrich
Nocodazol	M1404-10 mg	Sigma-Aldrich
5-Bromo-2′-deoxyuridine	B5002	Sigma-Aldrich
Camptothecin	ab120115	Abcam
Neocarzinostatin	N9162	Sigma-Aldrich
Etoposide	E1383	Sigma-Aldrich
Berzosertib		Merck
Gartisertib (M4344)		Merck
PF 477736	sc-362781	Santa Cruz Biotechnology
Olaparib	S1060	Selleck Chem
PARG inhibitor-PDD00017273	5952	Tocris bioscience
5,6-Dichloro-1-β-D-ribofuranosylbenzimidazole (DRB)	D1916	Sigma
Flavopiridol (L86-8275)	S1230	Selleckchem
THZ1 2HCl	S7549	Selleckchem
Tetracycline hydrochloride	T3383	Sigma-Aldrich
PEI Max	24765-100	Polysciences
GeneJuice	70967	Merck Millipore
Lipofectamine RNAiMAX Transfection Reagent	13778-150	Invitrogen
Propidium Iodide	P4864	Sigma-Aldrich
CELLSTAR μClear™ 96-well, Cell Culture-Treated, Flat-Bottom Microplate (Black,	655090	Greiner bio one
3.5 cm glass bottom Fluorodish	FD35-100	World Precision instruments
Paraformaldehyde solution 4% in PBS	sc-281692	Santa Cruz Biotechnology
Phosphatase Inhibitor Cocktail‐2 solution	P5726	Sigma
cOmplete™, EDTA-free Protease Inhibitor Cocktail	4693132001	Sigma
Microcystin‐LR solution	33893	Sigma
Pierce™ Universal Nuclease for Cell Lysis	88701	Thermo Fisher Scientific
RNase A	EN0531	Thermo Fisher Scientific
StrataClone PCR cloning kit	240205	Agilent Technologeis
Lambda Protein Phosphatase (Lambda PP)	P0753S	NEB
Ammonium bicarbonate	9830	Sigma
Acetonitrile	1.00029.2500	Merck
Trypsin/Lys-C Protease Mix, MS Grade	A40009	Thermo Fisher Scientific
Bond-Breaker™ TCEP Solution, Neutral pH	77720	Thermo Fisher Scientific
2-Chloroacetamide	C0267	Sigma-Aldrich
1M Triethylammonium bicarbonate (TEAB)	90114	Thermo Scientific
Hydroxylamine solution	467804	Sigma-Aldrich
Pierce™ Trifluoroacetic Acid (TFA), LC-MS Grade	85183	Thermo Fisher Scientific
Urea	1084870500	Merck
DL-Dithiothreitol	D0632	Sigma
Pierce™ C18 Spin Tips & Columns	89870	Thermo Fisher Scientific
S-Trap™ micro spin column	C02-micro-40	Protifi
TMT10plex™ Isobaric Mass Tagging Kit	90113	Thermo Fisher Scientific
StageTips, C8 material, 200µL tip	SP321	Thermo Fisher Scientific
Titansphere Phos-TiO Bulk 10 um	5010-21315	Hichrom
Pierce™ High Capacity Streptavidin Agarose	20361-2ml	Thermo Fisher Scientific
Benzonase Nuclease for Cell Lysis	70746-3	Sigma
InstantBlue® Coomassie protein stain	ab119211	Abcam
ProLong® Gold Antifade Mountant with DAPI	P36931	Invitrogen life technology

### Sheet: Antibodies
Type	Antibody	Manufacturer	Catalogue No	Dil for WB	Dil buffer for WB	Incubation		Dil for IF	Dil buffer for IF	Incubation
Primary antibodies
Primary	Histone H3	abcam	ab1791	1:5000	TBST+ 5 % milk	Overnight at 4°C
Primary	Phospho-CHK1 (S345) (133D3)	Cell Signalling	2348	1:1000	TBST+ 5 % BSA	Overnight at 4°C
Primary	Phospho-CHK1 (S317)	Bethyl	A304-673A	1:1000	TBST+ 5 % BSA	Overnight at 4°C
Primary	Phospho-CHK1 (S296) [EPR915]	abcam	ab79758	1:1000	TBST+ 5 % milk	Overnight at 4°C
Primary	CHK1 [2G1D5]	abcam	ab69536	1:1000	TBST+ 5 % milk	Overnight at 4°C
Primary	Phosho-CHK2 (T68)	Cell signalling	2661	1:1000	TBST+ 5 % BSA	Overnight at 4°C
Primary	CHK2 [EPR4325]	abcam	ab109413	1:1000	TBST+ 5 % BSA	Overnight at 4°C
Primary	Phospho-RPA32 (S4/S8)	Bethyl	A300-245A	1:2000	TBST+ 5 % milk	Overnight at 4°C
Primary	Phospho-RPA32 (S33)	Bethyl	A300-246A	1:1000	TBST+ 5 % BSA	Overnight at 4°C
Primary	RPA32 [9H8]	abcam	ab2175	1:2500	TBST+ 5 % milk	Overnight at 4°C
Primary	Phospho-H2AX (S139) (JBW301)	Merck Millipore	05-636	NA	NA	NA		1:2000	DMEM+10% FBS	2 h at RT
Primary	Phospho-H2AX (S139)	Cell signalling	2577	1:1000	TBST+ 5 % BSA	Overnight at 4°C
Primary	Phospho-Rad17 (S645)	Cell Signalling	6981	1:1000	TBST+ 5 % BSA	Overnight at 4°C
Primary	Phospho-Rad17(S635) [D6K9P]	Cell signalling	13404	1:1000	TBST+ 5 % BSA	Overnight at 4°C
Primary	Rad17	abcam	ab2847	1:2500	TBST+ 5 % BSA	Overnight at 4°C
Primary	Rad17 [D3G6]	Cell signalling	8561	1:1000	TBST+ 5 % BSA	Overnight at 4°C
Primary	SMC1	Bethyl	A303-834A	1:1000	TBST+ 5 % milk	Overnight at 4°C
Primary	SMC1 [8E6]	Cell Signalling	6892	1:1000	TBST+ 5 % milk	Overnight at 4°C
Primary	ATR	Bethyl	A300-137A	1:2000	TBST+ 5 % milk	Overnight at 4°C
Primary	SUGP1	Bethyl	A304-675A	1:2500	TBST+ 5 % milk	Overnight at 4°C
Primary	LUZP1	Bethyl	A304-634A	1:2500	TBST+ 5 % milk	Overnight at 4°C
Primary	Anti-Rad51	Bio-Academia	70-001	1:2000	TBST+ 5 % milk	2 h at RT		1:1000	DMEM+10% FBS	2 h at RT
Primary	Anti-GAPDH [14C10]	Cell Signalling	2118	1:10000	TBST+ 5 % milk	2 h at RT
Primary	Anti-Tubuline	Cell Signalling	3873s	1:5000	TBST+ 5 % milk	2 h at RT
Primary	Anti-SCAF1	DSTT, University of Dundee	DA164 (1st Bleed)	0.5 ug/mL	TBST+ 5 % milk	Overnight at 4°C
Primary	Anti-GFP	DSTT, University of Dundee	S268B (Second Bleed)	1:2500	TBST+ 5 % milk	Overnight at 4°C
Primary	RNA polymerase II CTD repeat YSPTSPS [8WG16]	Abcam	ab817	1:1000	TBST+ 5 % milk	Overnight at 4°C
Primary	RNA polymerase II CTD repeat YSPTSPS (phospho S2)	Abcam	ab5095	1:1000	TBST+ 5 % BSA	Overnight at 4°C
Primary	RNA polymerase II CTD repeat YSPTSPS (phospho S5)	Abcam	ab5408	1:1000	TBST+ 5 % BSA	Overnight at 4°C
Primary	Anti-RPA32/RPA2 (phospho S4 + S8)	Abcam	ab87277	1:1000	TBST+ 5 % BSA	Overnight at 4°C		1:500	2% BSA-PBS	2 h at RT
Primary	RPA70	Calbiochem	NA-13	1:1000	TBST+ 5 % milk	Overnight at 4°C
Primary	Vinculin monoclonal antibody	Sigma	V9131	1:10000	TBST+ 5 % milk	Overnight at 4°C
Primary	BrdU	Thermo Fisher Scientific	Cytiva RPN202	NA	NA	NA		1:1000	3% BSA-PBS	Overnight at 4°C
Primary	PCNA	Novus	NBP2-67390	NA	NA	NA		1:1000	3% BSA-PBS	Overnight at 4°C
Secondar antibodies for western blotting
Secondary	IRDye 800CW Donkey anti-Mouse	LI-COR	926-32212	1:10000	TBST+ 5 % milk	1 h at RT
Secondary	IRDye 800CW Donkey anti-Rabbit	LI-COR	926-32213	1:10000	TBST+ 5 % milk	1 h at RT
Secondary	IRDye 680RD Donkey anti-Mouse	LI-COR	926-68072	1:10000	TBST+ 5 % milk	1 h at RT
Secondary	IRDye 680RD Donkey anti-Goat	LI-COR	926-68074	1:10000	TBST+ 5 % milk	1 h at RT
Secondary	IRDye 680RD Donkey anti-Rabbit	LI-COR	926-68073	1:10000	TBST+ 5 % milk	1 h at RT
Secondary	Alexa Flour 680 Donkey anti-sheep IgG (H+L)	Life Technologies	A21102	1:10000	TBST+ 5 % milk	1 h at RT
Secondary	Peroxidase-AffiniPure Goat Anti-Rabbit IgG (H+L)	Cedarlane Labs	111-035-144	1:10000	TBST+ 5 % milk	1 h at RT
Secondary	Peroxidase-AffiniPure Sheep Anti-Mouse IgG (H+L)	Cedarlane Labs	515-035-062	1:10000	TBST+ 5 % milk	1 h at RT
Secondary Antibodies for immunofluorescence
Secondary	Alexa Fluor 647 goat anti-mouse IgG (H+L)	Life Technologies	A21236					1:1000	DMEM+10% FBS	1 h at RT
Secondary	Alexa Fluor 488 donkey anti-rabbit IgG (H+L)	Life Technologies	A21206					1:1000	DMEM+10% FBS	1 h at RT
Secondary	Alexa Fluor 568 goat anti-rabbit	Thermo Fisher Scientific	A-11011					1:1000	3% BSA-PBS	1 h at RT
Secondary	Alexa Fluor 488 goat anti-mouse	Thermo Fisher Scientific	A-11001					1:1000	3% BSA-PBS	1 h at RT

### Sheet: siRNA Sequences
siRNA Target	siRNA sequence	Manufacturer
SMARTpool: ON-TARGETplus Non-targeting Pool	D-001810-10-05	Dharmacon
ON-TARGETplus Human ATR (545) siRNA - smart pool	L-003202-00-0005	Dharmacon
ON-TARGETplus Human SUGP1 (57794) siRNA - smart pool	L-017511-01-0005	Dharmacon
ON-TARGETplus Human LUZP1 (7798) siRNA - smart pool	L-013027-01-0005	Dharmacon
ON-TARGETplus Human C20orf196 (149840) siRNA - smart pool	L-018767-02-0005	Dharmacon
ON-TARGETplus Human SCAF1 (58506) siRNA - smart pool	L-031985-02-0005	Dharmacon
siSCAF1-19	5'-UUGAAACUCUGGACGUAUU-3'	Eurofins Genomics/Dharmacon
siSCAF1-20	5'-AAGAAGUCCAAGGCGGAUA-3'	Eurofins Genomics/Dharmacon
siSCAF1-21	5'-GGGCUCCAUUGGCGUCAAA-3'	Eurofins Genomics/Dharmacon
siCtIP	5'-GCUAAAACAGGAACGAAUC-3'	Eurofins Genomics/Dharmacon
si53BP1	5'-GAAGGACGGAGUACUAAUA-3'	Eurofins Genomics/Dharmacon
siSUGP1-1	5-ACGACGAGUAUGAGGCGUU-3'	Eurofins Genomics/Dharmacon
siSUGP1-2	5'-CUGUGGAGAACAUCGGCUA-3'	Eurofins Genomics/Dharmacon
siSUGP1-3	5'-GCAAGCACUUCAUCGGAGA-3'	Eurofins Genomics/Dharmacon
siSUGP-4	5'-GAACAAUCCCAGACGGCCU-3'	Eurofins Genomics/Dharmacon

### Sheet: Plasmid Constructs
Protein	Expressed	Plasmid	Vector Type	Request Number
SCAF1	GFP SCAF1	pcDNA5D FRT/TO GFP SCAF1	mammalian	DU67569
SCAF1	GFP SCAF1 A1187-end	pcDNA5D FRT/TO GFP SCAF1 A1187-end	mammalian	DU70647
SCAF1	GFP SCAF1 delta A1187-L1312	GFP SCAF1 delta A1187-L1312	mammalian	DU61494
SCAF1	MBP linker TEV SCAF1 A1187-end	pMEX3Cb TEV SCAF1 A1187-L1312(end)	Bacterial	DU61592
SCAF1	6His linker TEV SCAF1 A1187-L1312(end)	pET15b 6His linker TEV SCAF1 A1187-L1312(end)	Bacterial	DU61591
SCAF1	MBP 3C SCAF1 M1-T300	pMEX3C SCAF1 M1-T300	Bacterial	DU68601
SCAF1	MBP 3C SCAF1 K1000-L1312(end)	pMEX3Cb SCAF1 K1000-L1312(end)	Bacterial	DU70483
SUGP1	GFP 3C SUGP1	pcDNA5D FRT/TO GFP 3C SUGP1	Mammalian	DU67113
LUZP1	GFP 3C NLS LUZP1	pcDNA5D FRT/TO GFP 3C NLS LUZP1	Mammalian	DU62641
NCAPD2	GFP 3C NLS NCAPD2	pcDNA FRT TO GFP 3C NLS NCAPD2	Mammalian	DU59848
DHX9	GFP 3C NLS DHX9	pcDNA5D FRT/TO GFP 3C NLS DHX9	Mammalian	DU62664
PUS1	GFP 3C NLS PUS1	pcDNA5D FRT/TO GFP 3C NLS PUS1	Mammalian	DU62625
DTL	GFP 3C NLS DTL	pcDNA5D FRT/TO GFP 3C NLS DTL	Mammalian	DU62576
UBXN7	GFP 3C NLS UBXN7	pcDNA5D FRT/TO GFP 3C NLS UBXN7	Mammalian	DU62547
CCDC82	GFP 3C NLS CCDC82	pcDNA5D FRT/TO GFP 3C NLS CCDC82	Mammalian	DU62609
HTATSF1	GFP 3C NLS HTATSF1	pcDNA5D FRT/TO GFP 3C NLS HTATSF1	Mammalian	DU62647
MAGED2	GFP 3C NLS MAGED2	pcDNA5D FRT/TO GFP 3C NLS MAGED2	Mammalian	DU62549
WDHD1	GFP 3C NLS WDHD1	pcDNA5D FRT/TO GFP 3C NLS WDHD1	Mammalian	DU62645
AASDHPPT	GFP AASDHPPT	pcDNA5D FRT/TO GFP AASDHPPT	Mammalian	DU67697
ARIH2	GFP 3C NLS ARIH2	pcDNA5D FRT/TO GFP 3C NLS ARIH2	Mammalian	DU62544
DPYSL2	GFP 3C NLS DPYSL2	pcDNA5D FRT/TO GFP 3C NLS DPYSL2 Iso2	Mammalian	DU62589
UBQLN1	GFP 3C NLS UBQLN1	pcDNA5D FRT/TO GFP 3C NLS UBQLN1	Mammalian	DU62577
NASP	GFP 3C NLS NASP	pcDNA5D FRT/TO GFP 3C NLS NASP	Mammalian	DU62590
PNISR	GFP 3C NLS PNISR	pcDNA5D FRT/TO GFP 3C NLS PNISR	Mammalian	DU62627
CMTR1	GFP 3C NLS CMTR1	pcDNA5D FRT/TO GFP 3C NLS CMTR1	Mammalian	DU62575
TERF2IP	GFP 3C NLS TERF2IP	pcDNA5D FRT/TO GFP 3C NLS TER2IP	Mammalian	DU62581
PPM1G	GFP 3C NLS PPM1G	pcDNA5D FRT/TO GFP 3C NLS PPM1G	Mammalian	DU62546
LRRC42	GFP 3C NLS LRRC42	pcDNA5D FRT/TO GFP 3C NLS LRRC42	Mammalian	DU62608
FAM192A	GFP 3C NLS FAM192A	pcDNA5D FRT/TO GFP 3C NLS FAM192A	Mammalian	DU62610
GEMIN6	GFP 3C NLS GEMIN6	pcDNA5D FRT/TO GFP 3C NLS GEMIN6	Mammalian	DU62611
HMGA1	GFP 3C NLS HMGA1	pcDNA5D FRT/TO GFP 3C NLS HMGA1	Mammalian	DU62626
UNG2	GFP 3C UNG2	pcDNA5D FRT/TO GFP 3C UNG2	Mammalian	DU63487
ZNF516	GFP-ZNF516	pcDNA5D frtTO GFP ZNF516	Mammalian	DU64018
XRCC1	mCherry XRCC1	pBabeD puro mCherry XRCC1	Mammalian	DU58900

### Sheet: Peptide sequences
Name	Phospho sequence	Non-phospho sequence	Phospho site	Assay
Non-phopsho CTD		Biotin-SPSYSPTSPSYSPTSPSYSPTSPS		Peptide pull down assays
Phospho-CTD	Biotin-SPS-YS*PTS*PSYS*PTS*PSYS*PTS*PS		S2 S5	Peptide pull down assays
Phospho-SLX4 (S1238)			S1238	Peptide pull down assays

### Sheet: sgRNA
Gene	Expressed	Plasmid	Vector Type	Request Number
SCAF1	SCAF1 ex5 G1 + Cas9 + GFP	pX459 SCAF1 ex5 G1	Mammalian	DU69251
SCAF1	SCAF1 ex5 G2 + Cas9 + GFP	pX459 GFP SCAF1 ex5 G2	Mammalian	DU69236

### Sheet: Genotyping Primers sequences
Primer	Sequnece	Manufacturer
SCAF1 Exon 5 Forward 1	5'-GCCTGAGCTTTGAGTGTTGATGG-3'	Sigma-Aldrich
SCAF1 Exon 5 Reverse 1	5'-GCCTACAGCCTTAATCACGTCTAATACG-3'	Sigma-Aldrich
SCAF1 Exon 5 Forward 2	5'-TGTTGATGGCAGTCAGGCTATAGG-3'	Sigma-Aldrich
SCAF1 Exon 5 Reverse 2	5'-TGATCACCGCTACCATCACTACC-3'	Sigma-Aldrich
